# Photoperiodic Plasticity of Transcriptomic and Photosynthetic Rhythms in the Liverwort *Marchantia polymorpha*

**DOI:** 10.64898/2026.10.20.760308

**Authors:** Marcos Ramos-González, M. Elena García-Gómez, Jorge Domíguez-Barragán, Mercedes García-González, Francisco J. Romero-Campero

## Abstract

Earth’s translation around the Sun and tilted rotational axis drive periodic seasonal changes in day length, or photoperiod, in temperate zones. In photosynthetic organisms, light acts not only as an environmental cue but also as the primary energy source. Therefore, characterizing the plasticity of oscillating molecular systems during photoperiod acclimation is essential for understanding the temporal orchestration of physiological processes in these organisms. Although photoperiodic plasticity has been extensively studied in angiosperms and microalgae, its impact on the molecular rhythms in non-vascular plants (bryophytes) remains poorly understood. In this study, we performed an integrative temporal analysis combining transcriptomic and photosynthetic approaches in the non-vascular model plant *Marchantia polymorpha*. Plants were grown under long (summer) and short (winter) photoperiods and subsequently transferred to constant light or darkness to unravel the light/dark-responsive and circadian components of their rhythmic transcriptome profiles. Plants under short photoperiod exhibited a higher number of rhythmic genes and an advance in their expression pattern, affecting several pathways including photosynthesis. However, only ∼25% of these genes remained oscillating under constant conditions. We further identified dusk responsiveness and dawn anticipation as key features of the rhythmic patterns in *Marchantia polymorpha*. These patterns were associated with specific transcription factors, highlighting a potential role for *MpHY5* in circadian regulation in this liverwort. Consistent with the transcriptomic results, analyses of photosynthetic physiology and chloroplast photorelocation revealed a general anticipation under short photoperiods and mechanisms mitigating photooxidative stress at dawn in both photoperiods.
