## Supplementary material for "Photoperiodic Plasticity of Transcriptomic and Photosynthetic Rhythms in the Liverwort *Marchantia polymorpha*": Sup. Table S1

ID	Description	GeneRatio	BgRatio	RichFactor	FoldEnrichment	zScore	pvalue	p.adjust	qvalue	geneID	Count
GO:0006520	amino acid metabolic process	57/704	196/5072	0.290816326530612	2.09519944341373	6.27742050422746	1.22355896547364e-08	9.77623613413435e-06	9.18313202508108e-06	Mp1g01550/Mp1g03980/Mp1g04570/Mp1g21010/Mp1g23020/Mp1g26370/Mp2g04140/Mp2g08370/Mp2g09990/Mp2g11670/Mp2g16770/Mp2g20880/Mp3g00560/Mp3g01800/Mp3g05780/Mp4g00150/Mp4g09670/Mp4g09690/Mp4g10060/Mp4g11800/Mp4g19600/Mp6g07060/Mp6g07270/Mp7g10220/Mp7g11190/Mp7g19210/Mp8g03550/Mp8g10680/Mp8g15990/Mp2g10580/Mp8g04520/Mp1g04580/Mp1g12950/Mp2g07660/Mp2g10560/Mp2g25470/Mp2g26760/Mp3g05330/Mp4g14160/Mp4g17110…	57
GO:0006418	tRNA aminoacylation for protein translation	17/704	32/5072	0.53125	3.82741477272727	6.44081853928989	1.61252003079195e-07	5.79473619779904e-05	5.44318148874345e-05	Mp1g23020/Mp1g26370/Mp2g16770/Mp4g09670/Mp4g09690/Mp6g07060/Mp7g19210/Mp8g03550/Mp8g15990/Mp8g04520/Mp2g10560/Mp2g25470/Mp4g22190/Mp6g20530/Mp8g07720/Mp7g09810/Mp7g10240	17
GO:0043038	amino acid activation	17/704	33/5072	0.515151515151515	3.71143250688705	6.2730017570769	2.9009943418268e-07	5.79473619779904e-05	5.44318148874345e-05	Mp1g23020/Mp1g26370/Mp2g16770/Mp4g09670/Mp4g09690/Mp6g07060/Mp7g19210/Mp8g03550/Mp8g15990/Mp8g04520/Mp2g10560/Mp2g25470/Mp4g22190/Mp6g20530/Mp8g07720/Mp7g09810/Mp7g10240	17
GO:0043039	tRNA aminoacylation	17/704	33/5072	0.515151515151515	3.71143250688705	6.2730017570769	2.9009943418268e-07	5.79473619779904e-05	5.44318148874345e-05	Mp1g23020/Mp1g26370/Mp2g16770/Mp4g09670/Mp4g09690/Mp6g07060/Mp7g19210/Mp8g03550/Mp8g15990/Mp8g04520/Mp2g10560/Mp2g25470/Mp4g22190/Mp6g20530/Mp8g07720/Mp7g09810/Mp7g10240	17
GO:0008202	steroid metabolic process	15/704	35/5072	0.428571428571429	3.08766233766234	4.9750806244562	2.56879619808555e-05	0.00410493632454071	0.00385589829312631	Mp1g15990/Mp1g16900/Mp1g24320/Mp1g25410/Mp2g13410/Mp3g00150/Mp3g04450/Mp3g17080/Mp3g17510/Mp4g00340/Mp4g21690/Mp5g22590/Mp7g11110/Mp1g04680/Mp3g23510	15
GO:0016125	sterol metabolic process	13/704	30/5072	0.433333333333333	3.1219696969697	4.6794003618048	7.79466006550924e-05	0.00845499834279846	0.0079420510090446	Mp1g15990/Mp1g24320/Mp1g25410/Mp2g13410/Mp3g04450/Mp3g17080/Mp3g17510/Mp4g00340/Mp4g21690/Mp5g22590/Mp7g11110/Mp1g04680/Mp3g23510	13
GO:0019752	carboxylic acid metabolic process	77/704	369/5072	0.208672086720867	1.50338753387534	4.03106656741225	8.46558031819621e-05	0.00845499834279846	0.0079420510090446	Mp1g01550/Mp1g03980/Mp1g04570/Mp1g19900/Mp1g21010/Mp1g23020/Mp1g25590/Mp1g26370/Mp1g26630/Mp2g01100/Mp2g04140/Mp2g08370/Mp2g08440/Mp2g09990/Mp2g11670/Mp2g15830/Mp2g16770/Mp2g20880/Mp3g00560/Mp3g01800/Mp3g05780/Mp4g00150/Mp4g09670/Mp4g09690/Mp4g10060/Mp4g11800/Mp4g18690/Mp4g19600/Mp5g23030/Mp6g02560/Mp6g07060/Mp6g07270/Mp6g19510/Mp7g00420/Mp7g03280/Mp7g10220/Mp7g11190/Mp7g19210/Mp8g03550/Mp8g05940…	77
GO:0043436	oxoacid metabolic process	77/704	369/5072	0.208672086720867	1.50338753387534	4.03106656741225	8.46558031819621e-05	0.00845499834279846	0.0079420510090446	Mp1g01550/Mp1g03980/Mp1g04570/Mp1g19900/Mp1g21010/Mp1g23020/Mp1g25590/Mp1g26370/Mp1g26630/Mp2g01100/Mp2g04140/Mp2g08370/Mp2g08440/Mp2g09990/Mp2g11670/Mp2g15830/Mp2g16770/Mp2g20880/Mp3g00560/Mp3g01800/Mp3g05780/Mp4g00150/Mp4g09670/Mp4g09690/Mp4g10060/Mp4g11800/Mp4g18690/Mp4g19600/Mp5g23030/Mp6g02560/Mp6g07060/Mp6g07270/Mp6g19510/Mp7g00420/Mp7g03280/Mp7g10220/Mp7g11190/Mp7g19210/Mp8g03550/Mp8g05940…	77
GO:0006082	organic acid metabolic process	77/704	372/5072	0.206989247311828	1.49126344086022	3.95119812185332	0.000112262512429128	0.00996641638120817	0.00936177442830041	Mp1g01550/Mp1g03980/Mp1g04570/Mp1g19900/Mp1g21010/Mp1g23020/Mp1g25590/Mp1g26370/Mp1g26630/Mp2g01100/Mp2g04140/Mp2g08370/Mp2g08440/Mp2g09990/Mp2g11670/Mp2g15830/Mp2g16770/Mp2g20880/Mp3g00560/Mp3g01800/Mp3g05780/Mp4g00150/Mp4g09670/Mp4g09690/Mp4g10060/Mp4g11800/Mp4g18690/Mp4g19600/Mp5g23030/Mp6g02560/Mp6g07060/Mp6g07270/Mp6g19510/Mp7g00420/Mp7g03280/Mp7g10220/Mp7g11190/Mp7g19210/Mp8g03550/Mp8g05940…	77
GO:1901606	alpha-amino acid catabolic process	14/704	39/5072	0.358974358974359	2.58624708624709	3.99191693395135	0.000452226637698133	0.0316753495978217	0.0297536713829746	Mp2g08370/Mp2g09990/Mp2g11670/Mp3g01800/Mp3g05780/Mp4g00150/Mp4g10060/Mp4g11800/Mp6g07270/Mp2g07660/Mp4g14160/Mp4g17110/Mp4g14110/Mp4g14140	14
GO:0006730	one-carbon metabolic process	9/704	19/5072	0.473684210526316	3.41267942583732	4.22954443666737	0.000455897713028756	0.0316753495978217	0.0297536713829746	Mp2g08370/Mp2g15380/Mp4g11800/Mp8g02700/Mp8g02710/Mp8g02730/Mp8g02745/Mp8g02750/Mp2g07660	9
GO:1901605	alpha-amino acid metabolic process	32/704	128/5072	0.25	1.80113636363636	3.68522508429313	0.000484564230901217	0.0316753495978217	0.0297536713829746	Mp1g01550/Mp1g03980/Mp1g04570/Mp1g21010/Mp2g04140/Mp2g08370/Mp2g09990/Mp2g11670/Mp3g01800/Mp3g05780/Mp4g00150/Mp4g10060/Mp4g11800/Mp4g19600/Mp6g07270/Mp7g10220/Mp7g11190/Mp8g10680/Mp2g10580/Mp1g04580/Mp1g12950/Mp2g07660/Mp2g26760/Mp4g14160/Mp4g17110/Mp6g10000/Mp8g02400/Mp8g16970/Mp1g03120/Mp4g14110/Mp4g14140/Mp6g18190	32
GO:0006817	phosphate ion transport	10/704	23/5072	0.434782608695652	3.13241106719368	4.11456550215302	0.00051536864176681	0.0316753495978217	0.0297536713829746	Mp2g20610/Mp2g20620/Mp2g20640/Mp2g20650/Mp3g06921/Mp4g19700/Mp4g19900/Mp5g06960/Mp3g23970/Mp5g22730	10
GO:0006694	steroid biosynthetic process	8/704	16/5072	0.5	3.60227272727273	4.1850542195594	0.000607938096487539	0.0346958956495388	0.0325909671274899	Mp1g16900/Mp1g24320/Mp2g13410/Mp3g00150/Mp3g04450/Mp3g17080/Mp4g00340/Mp3g23510	8
GO:0009657	plastid organization	11/704	28/5072	0.392857142857143	2.83035714285714	3.89869386898058	0.000769996722279376	0.0410151587400815	0.0385268535428207	Mp2g01260/Mp2g04920/Mp2g08580/Mp5g08280/Mp5g23000/Mp6g12255/Mp7g10810/Mp3g00830/Mp8g11810/Mp1g01610/Mp2g22070	11
GO:0006544	glycine metabolic process	6/704	10/5072	0.6	4.32272727272727	4.22207015831661	0.000893713552318302	0.0446298205188952	0.0419222212370361	Mp1g21010/Mp2g08370/Mp2g09990/Mp3g05780/Mp4g11800/Mp2g07660	6
GO:0009063	amino acid catabolic process	14/704	42/5072	0.333333333333333	2.40151515151515	3.66125746233477	0.00106078681541862	0.0498569803246749	0.0468322600243637	Mp2g08370/Mp2g09990/Mp2g11670/Mp3g01800/Mp3g05780/Mp4g00150/Mp4g10060/Mp4g11800/Mp6g07270/Mp2g07660/Mp4g14160/Mp4g17110/Mp4g14110/Mp4g14140	14
