## Supplementary material for "Photoperiodic Plasticity of Transcriptomic and Photosynthetic Rhythms in the Liverwort *Marchantia polymorpha*": Sup. Table S2

ID	Description	GeneRatio	BgRatio	RichFactor	FoldEnrichment	zScore	pvalue	p.adjust	qvalue	geneID	Count
GO:0015979	photosynthesis	28/824	74/5072	0.378378378378378	2.32904749409604	5.07196668198924	5.36814795037123e-06	0.00442335391110589	0.00439057995519836	Mp1g05570/Mp1g16850/Mp1g24020/Mp1g29620/Mp4g06880/Mp4g17170/Mp4g20130/Mp5g03060/Mp5g14190/Mp5g20290/Mp6g15300/Mp7g01620/Mp7g05530/Mp7g05980/Mp7g06710/Mp7g06720/Mp7g06730/Mp7g06740/Mp7g06750/Mp7g06760/Mp7g09470/Mp8g12730/Mp2g02960/Mp6g01650/Mp6g21460/Mp3g05790/Mp5g12900/Mp3g19780	28
GO:0009314	response to radiation	20/824	54/5072	0.37037037037037	2.27975548363898	4.16367389550975	0.000167242239288166	0.0349111442298846	0.0346524770907261	Mp1g11520/Mp1g13750/Mp1g16850/Mp1g29620/Mp2g18950/Mp6g00590/Mp6g15980/Mp7g05530/Mp7g05980/Mp7g06710/Mp7g06720/Mp7g06730/Mp7g06740/Mp7g06750/Mp7g06760/Mp7g08930/Mp3g00500/Mp6g01650/Mp2g00330/Mp5g00130	20
GO:0006778	porphyrin-containing compound metabolic process	13/824	28/5072	0.464285714285714	2.85783633841886	4.34127289824452	0.000171743122779295	0.0349111442298846	0.0346524770907261	Mp1g21340/Mp1g22820/Mp2g21150/Mp4g20130/Mp5g03060/Mp6g04260/Mp6g10740/Mp8g03940/Mp8g10280/Mp8g13720/Mp1g00080/Mp2g07740/Mp4g07280	13
GO:0009765	photosynthesis, light harvesting	13/824	28/5072	0.464285714285714	2.85783633841886	4.34127289824452	0.000171743122779295	0.0349111442298846	0.0346524770907261	Mp1g16850/Mp1g29620/Mp7g01620/Mp7g05530/Mp7g05980/Mp7g06710/Mp7g06720/Mp7g06730/Mp7g06740/Mp7g06750/Mp7g06760/Mp6g01650/Mp3g19780	13
GO:0033013	tetrapyrrole metabolic process	14/824	32/5072	0.4375	2.69296116504854	4.23082316848587	0.000211839467414349	0.0349111442298846	0.0346524770907261	Mp1g08320/Mp1g21340/Mp1g22820/Mp2g21150/Mp4g20130/Mp5g03060/Mp6g04260/Mp6g10740/Mp8g03940/Mp8g10280/Mp8g13720/Mp1g00080/Mp2g07740/Mp4g07280	14
GO:0033014	tetrapyrrole biosynthetic process	12/824	26/5072	0.461538461538462	2.84092606422704	4.1444562033842	0.000328336699311945	0.0450915733721738	0.0447574763798915	Mp1g08320/Mp1g21340/Mp1g22820/Mp2g21150/Mp4g20130/Mp5g03060/Mp6g04260/Mp6g10740/Mp8g10280/Mp8g13720/Mp1g00080/Mp2g07740	12
GO:0019684	photosynthesis, light reaction	17/824	45/5072	0.377777777777778	2.32535059331176	3.93278992105126	0.000389839348373924	0.0458896604371591	0.045549650178427	Mp1g16850/Mp1g29620/Mp4g17170/Mp5g14190/Mp6g15300/Mp7g01620/Mp7g05530/Mp7g05980/Mp7g06710/Mp7g06720/Mp7g06730/Mp7g06740/Mp7g06750/Mp7g06760/Mp6g01650/Mp3g05790/Mp3g19780	17
GO:0006779	porphyrin-containing compound biosynthetic process	10/824	20/5072	0.5	3.07766990291262	4.09994501738065	0.000470165318516873	0.0484270278072379	0.0480682174325803	Mp1g21340/Mp1g22820/Mp2g21150/Mp4g20130/Mp5g03060/Mp6g04260/Mp8g10280/Mp8g13720/Mp1g00080/Mp2g07740	10
