## Supplementary material for "Photoperiodic Plasticity of Transcriptomic and Photosynthetic Rhythms in the Liverwort *Marchantia polymorpha*": Sup. Table S3

x
GO:0003674
GO:0005488
GO:0043167
GO:0043169
GO:0046872
GO:0006629
GO:0006644
GO:0006793
GO:0006796
GO:0008150
GO:0008152
GO:0009056
GO:0009987
GO:0016042
GO:0044237
GO:0044238
GO:0044242
GO:0044248
GO:0044255
GO:0071704
GO:1901575
GO:0003824
GO:0004620
GO:0008081
GO:0016298
GO:0016787
GO:0016788
GO:0042578
GO:0006650
GO:0006807
GO:1901564
GO:0005575
GO:0016020
GO:0071944
GO:0110165
GO:0016310
GO:0019538
GO:0036211
GO:0043170
GO:0043412
GO:0016301
GO:0016740
GO:0016772
GO:0016773
GO:0140096
GO:0000166
GO:0017076
GO:0030554
GO:0032553
GO:0032555
GO:0032559
GO:0035639
GO:0036094
GO:0043168
GO:0097159
GO:0097367
GO:1901265
GO:1901363
GO:0006139
GO:0006351
GO:0006355
GO:0006725
GO:0009058
GO:0009059
GO:0009889
GO:0009890
GO:0009892
GO:0010467
GO:0010468
GO:0010556
GO:0010558
GO:0010605
GO:0016070
GO:0018130
GO:0019219
GO:0019222
GO:0019438
GO:0031323
GO:0031324
GO:0031326
GO:0031327
GO:0032774
GO:0034641
GO:0034654
GO:0044249
GO:0044271
GO:0046483
GO:0048519
GO:0048523
GO:0050789
GO:0050794
GO:0051171
GO:0051172
GO:0051252
GO:0060255
GO:0065007
GO:0080090
GO:0090304
GO:0097659
GO:1901360
GO:1901362
GO:1901576
GO:1903506
GO:2001141
GO:0004672
GO:0007154
GO:0007165
GO:0023052
GO:0035556
GO:0050896
GO:0051716
GO:0006810
GO:0051179
GO:0051234
GO:0005622
GO:0005737
GO:0012505
GO:0043226
GO:0043227
GO:0043229
GO:0043231
GO:0005515
GO:0019899
GO:0051020
GO:0043228
GO:0043232
GO:0006518
GO:0034645
GO:0043043
GO:0043603
GO:0043604
GO:0044260
GO:1901566
GO:0005829
GO:0005840
GO:0032991
GO:1990904
GO:0016043
GO:0022607
GO:0043933
GO:0044085
GO:0065003
GO:0071840
GO:0000785
GO:0044815
GO:0003676
GO:0005215
GO:0022857
GO:0140657
GO:0016462
GO:0016817
GO:0016818
GO:0017111
GO:0008324
GO:0015075
GO:0015318
GO:0022890
GO:0003723
GO:0005739
GO:0031974
GO:0043233
GO:0070013
GO:0043021
GO:0044877
GO:0009057
GO:1901135
GO:1901565
GO:0044265
GO:0046914
GO:0030312
GO:0004386
GO:0008186
GO:0140098
GO:0140640
GO:0005634
GO:0005681
GO:0140513
GO:1902494
GO:0000375
GO:0000377
GO:0006396
GO:0006397
GO:0008380
GO:0016071
GO:0016874
GO:0016877
GO:0006082
GO:0019752
GO:0032787
GO:0043436
GO:0044281
GO:0004175
GO:0008233
GO:0016192
GO:0046907
GO:0051641
GO:0051649
GO:0006996
GO:0010256
GO:0016050
GO:0031410
GO:0031982
GO:0097708
GO:0006378
GO:0031123
GO:0031124
GO:0043631
GO:0050684
GO:1903311
GO:0006401
GO:0006402
GO:0009894
GO:0010608
GO:0010629
GO:0019439
GO:0031329
GO:0034655
GO:0043487
GO:0044270
GO:0046700
GO:0061013
GO:0065008
GO:1901361
GO:0009536
GO:0006721
GO:0006790
GO:0004601
GO:0016684
GO:0042579
GO:0008080
GO:0016407
GO:0016410
GO:0016746
GO:0016747
GO:0016570
GO:0018193
GO:0140110
GO:0006357
GO:0006366
GO:0009891
GO:0009893
GO:0010557
GO:0010604
GO:0031325
GO:0031328
GO:0045893
GO:0045935
GO:0048518
GO:0048522
GO:0051173
GO:0051254
GO:1902680
GO:1903508
GO:0000151
GO:0031461
GO:0140535
GO:1990234
GO:0005783
GO:0031090
GO:0042175
GO:0098827
GO:0006486
GO:0009100
GO:0009101
GO:0043413
GO:0070085
GO:1901137
GO:0008168
GO:0008276
GO:0016741
GO:0015748
GO:0033036
GO:0061024
GO:0071702
GO:0097035
GO:0008135
GO:0045182
GO:0090079
GO:0019001
GO:0032561
GO:0006412
GO:0002181
GO:0006414
GO:0006417
GO:0006448
GO:0017182
GO:0018202
GO:0034248
GO:0051246
GO:1900247
GO:2000112
GO:0031981
GO:0030684
GO:0006364
GO:0016072
GO:0022613
GO:0030490
GO:0034470
GO:0034660
GO:0042254
GO:0042274
GO:0008104
GO:0045184
GO:0070727
GO:0071705
GO:0000278
GO:0000280
GO:0007049
GO:0022402
GO:0051276
GO:1903047
GO:0006259
GO:0006950
GO:0006974
GO:0033554
GO:0005372
GO:0015267
GO:0022803
GO:0015849
GO:0005342
GO:0046943
GO:0019787
GO:0032446
GO:0070647
GO:0006520
GO:0034062
GO:0097747
GO:0003899
GO:0000428
GO:0005730
GO:0030880
GO:0055029
GO:0061695
GO:0006281
GO:0009314
GO:0009628
GO:0050790
GO:0065009
GO:0008234
GO:0019783
GO:0101005
GO:0006508
GO:0070646
GO:0006631
GO:0009062
GO:0019395
GO:0030258
GO:0034440
GO:0072329
GO:0005856
GO:0008092
GO:0015631
GO:0007017
GO:0006865
GO:0055085
GO:1903825
GO:1905039
GO:0016311
GO:0004721
GO:0016791
GO:0006470
GO:0000003
GO:0022414
GO:0051321
GO:0042743
GO:0072593
GO:0005911
GO:0030054
GO:0055044
GO:0070161
GO:0005618
GO:0006006
GO:0019318
GO:0019319
GO:0044283
GO:0046364
GO:0006091
GO:0016052
GO:0031967
GO:0031975
GO:0019941
GO:0030163
GO:0043632
GO:0051603
GO:1905354
GO:0006487
GO:0018024
GO:0042054
GO:0005773
GO:0098588
GO:0005684
GO:0030532
GO:0097525
GO:0120114
GO:0000398
GO:0022618
GO:0071826
GO:0019842
GO:1901605
GO:0005654
GO:0046873
GO:0006811
GO:0006812
GO:0030001
GO:0098662
GO:0003006
GO:0032501
GO:0032502
GO:0048608
GO:0048856
GO:0061458
GO:2000241
GO:0030234
GO:0098772
GO:0090407
GO:0008610
GO:0008654
GO:0005543
GO:0008289
GO:0097526
GO:0016114
GO:0042440
GO:0046148
GO:0006952
GO:0009605
GO:0009607
GO:0043207
GO:0044419
GO:0048583
GO:0051707
GO:0098542
GO:0006476
GO:0035601
GO:0098732
GO:0016810
GO:0016811
GO:0006511
GO:0010498
GO:0016567
GO:0004842
GO:0061659
GO:0015994
GO:0016854
GO:0008238
GO:0006468
GO:0005886
GO:0016021
GO:0031224
GO:0031226
GO:0010393
GO:0045488
GO:0005794
GO:0098791
GO:0005768
GO:0016197
GO:0016482
GO:0019208
GO:0008287
GO:1903293
GO:0006873
GO:0006874
GO:0006875
GO:0030003
GO:0048878
GO:0051651
GO:0055065
GO:0055074
GO:0055082
GO:0072503
GO:0072507
GO:0048017
GO:0043175
GO:0070063
GO:0006354
GO:0006368
GO:0032784
GO:0032786
GO:0034243
GO:0045944
GO:0008023
GO:0016591
GO:0006413
GO:0030695
GO:0060589
GO:0003677
GO:0009966
GO:0010646
GO:0023051
GO:0048584
GO:1902531
GO:0009267
GO:0031668
GO:0031669
GO:0042594
GO:0071496
GO:0005635
GO:0005643
GO:0046983
GO:0006605
GO:0006886
GO:0015031
GO:0051668
GO:0072657
GO:0006497
GO:0042157
GO:0042158
GO:0003682
GO:0019220
GO:0051174
GO:0009765
GO:0015979
GO:0019684
GO:0009507
GO:0009526
GO:0009532
GO:0009570
GO:0009534
GO:0009579
GO:0031976
GO:0034357
GO:0042170
GO:0042651
GO:0055035
GO:0016780
GO:0005789
GO:0031227
GO:0031300
GO:0031301
GO:0000139
GO:0006643
GO:0006665
GO:0006672
GO:0046467
GO:0001727
GO:0030162
GO:0042176
GO:1903050
GO:0008443
GO:0009743
GO:0010033
GO:0005977
GO:0006112
GO:0015980
GO:0009451
GO:0043414
GO:0043484
GO:0048024
GO:0006541
GO:0008652
GO:0009064
GO:0009084
GO:0016053
GO:0046394
GO:1901607
GO:0016211
GO:0016879
GO:0016880
GO:0001067
GO:0043565
GO:1990837
GO:0043161
GO:0000226
GO:0007010
GO:0007051
GO:0005819
GO:0005874
GO:0015630
GO:0099080
GO:0099081
GO:0099512
GO:0099513
GO:0007052
GO:0051225
GO:0070925
GO:0140694
GO:1902850
GO:0003712
GO:0140824
GO:0006979
GO:0062197
GO:0072330
GO:0004497
GO:0000178
GO:0007346
GO:0033043
GO:0044770
GO:0044772
GO:0051128
GO:0051304
GO:0051726
GO:0018209
GO:0033365
GO:0000123
GO:1905368
GO:0009528
GO:0009941
GO:0031969
GO:0008047
GO:0017171
GO:0008236
GO:0015036
GO:0016667
GO:0000502
GO:1905369
GO:0005839
GO:0051213
GO:0034504
GO:0006606
GO:0006913
GO:0051169
GO:0051170
GO:0072594
GO:0000956
GO:0071310
GO:0044390
GO:0000470
GO:0042273
GO:0009719
GO:0030036
GO:0097435
GO:0003779
GO:0009112
GO:0016868
GO:0005770
GO:0010008
GO:0012506
GO:0030659
GO:0048284
GO:0061025
GO:0090174
GO:0098796
GO:0030133
GO:0030134
GO:0030135
GO:0030658
GO:0030662
GO:0030674
GO:0060090
GO:0000288
GO:0009896
GO:0017148
GO:0031331
GO:0034249
GO:0043488
GO:0050779
GO:0061014
GO:0061157
GO:1903313
GO:2000113
GO:0035770
GO:0036464
GO:0000041
GO:0000976
GO:0000977
GO:0000987
GO:0000981
GO:0003700
GO:0014070
GO:0071407
GO:0008219
GO:0012501
GO:0032507
GO:0045185
GO:0070972
GO:0048193
GO:0004518
GO:0004527
GO:0004532
GO:0004540
GO:0008408
GO:0016896
GO:0010243
GO:0034976
GO:0036503
GO:1901698
GO:0032182
GO:0008237
GO:0016485
GO:0051604
GO:0080120
GO:0008094
GO:0005815
GO:0008017
GO:0031109
GO:0046785
GO:0051258
GO:0016830
GO:0061134
GO:0061135
GO:0005838
GO:0022624
GO:0007031
GO:0005777
GO:0031903
GO:0009266
GO:0009408
GO:0051247
GO:0031145
GO:0032434
GO:0032436
GO:0045732
GO:0045862
GO:0061136
GO:1901800
GO:1903052
GO:2000058
GO:2000060
GO:0000152
GO:0007005
GO:0016705
GO:0044272
GO:0015171
GO:0022411
GO:0032984
GO:0005875
GO:0140030
GO:0009725
GO:0033993
GO:0140352
GO:0055075
GO:0031225
GO:0006304
GO:0072527
GO:0072528
GO:0031047
GO:0009895
GO:0031330
GO:0044389
GO:0009521
GO:0006403
GO:0006405
GO:0015931
GO:0050657
GO:0050658
GO:0051028
GO:0051168
GO:0051236
GO:0019344
GO:0015108
GO:0006664
GO:0009247
GO:1903509
GO:1901264
GO:0015932
GO:1901505
GO:0005813
GO:0045787
GO:0033218
GO:0042886
GO:0009657
GO:0009658
GO:0043572
GO:0006367
GO:0043254
GO:0051130
GO:0016646
GO:0009066
GO:0009067
GO:0009060
GO:0045333
GO:0006119
GO:0022900
GO:0042773
GO:0042775
GO:0050660
GO:0006670
GO:0046519
GO:0046520
GO:0016408
GO:0004559
GO:0015923
GO:0030433
GO:0030247
GO:0031503
GO:0043094
GO:0005876
GO:0006457
GO:0030176
GO:0140534
GO:0098797
GO:0004722
GO:0006892
GO:0007034
GO:0030276
GO:0140312
GO:0005798
GO:0012510
GO:0030117
GO:0030118
GO:0030119
GO:0030120
GO:0030125
GO:0030130
GO:0030131
GO:0030136
GO:0030140
GO:0030660
GO:0030665
GO:0048475
GO:0003333
GO:0044183
GO:0009755
GO:0032870
GO:0071495
GO:0019888
GO:0099023
GO:0006625
GO:0015919
GO:0043574
GO:0072662
GO:0072663
GO:0005778
GO:0031231
GO:0010035
GO:0022406
GO:0051640
GO:0140056
GO:0009523
GO:0061919
GO:0006914
GO:0007033
GO:0016236
GO:1905037
GO:0051656
GO:1903008
GO:0032527
GO:0006515
GO:0035966
GO:0035967
GO:0051788
GO:0071218
GO:0000086
GO:0010389
GO:0044839
GO:1902749
GO:0009522
GO:0000272
GO:0009251
GO:0044247
GO:0044275
GO:0004645
GO:0072599
GO:0006525
GO:0009065
GO:0008250
GO:0046912
GO:0071617
GO:0009698
GO:0009699
GO:0009808
GO:0006505
GO:0006661
GO:0046488
GO:0005774
GO:0140612
GO:0009416
GO:0036452
GO:0032509
GO:0032511
GO:0043162
GO:0045324
GO:0071985
GO:0072665
GO:0072666
GO:0009240
GO:0046490
GO:0045338
GO:0000323
GO:0016101
GO:0034067
GO:0007264
GO:0007265
GO:0032011
GO:0046578
GO:0051056
GO:0004713
GO:0016571
GO:0034968
GO:0030686
GO:0000302
GO:0005048
GO:0010628
GO:0006862
GO:0004674
GO:0042255
GO:0000054
GO:0033750
GO:0006896
GO:0007041
GO:0005338
GO:0070918
GO:0010109
GO:0045047
GO:0101031
GO:0070008
GO:0042887
GO:0050308
GO:0000902
GO:0019900
GO:0051493
GO:1904680
GO:0006887
GO:0032940
GO:0046903
GO:0048278
GO:0140029
GO:0000149
GO:0048585
GO:0033120
GO:0050685
GO:0009668
GO:0006506
GO:0000462
GO:0000466
GO:0006805
GO:0009410
GO:0042178
GO:0071466
GO:0006406
GO:0006206
GO:0098552
GO:0098562
GO:0032045
GO:0052742
GO:0002183
GO:0009767
GO:0018195
GO:0016273
GO:0016274
GO:0018216
GO:0140142
GO:0043647
GO:0046174
GO:0005506
GO:0035091
GO:1901981
GO:0044804
GO:0061726
GO:0043562
GO:0000407
GO:0008641
GO:0000153
GO:0005985
GO:0005844
GO:0016864
GO:0034719
GO:0016832
GO:0032271
GO:0032535
GO:0032956
GO:0090066
GO:1902903
GO:0008138
GO:0009968
GO:0010648
GO:0023057
GO:1902532
GO:0006829
GO:0003729
GO:0010638
GO:0090068
GO:0035673
GO:0040007
GO:0040008
GO:0016579
GO:0003724
GO:0005852
GO:0006821
GO:0006089
GO:0071014
GO:0004197
GO:0072350
GO:0016882
GO:0000339
GO:0003988
GO:0005881
GO:0005764
GO:0098852
GO:0000175
GO:0034309
GO:0006020
GO:0009735
GO:0071368
GO:0016857
GO:0030137
GO:0030663
GO:0006570
GO:0010857
GO:0042278
GO:0009736
GO:0017116
GO:0098876
GO:0006635
GO:0045927
GO:0006360
GO:0016102
GO:0000118
GO:0016093
GO:0005938
GO:0097354
GO:0018342
GO:0008318
GO:0004661
GO:0042044
GO:0043087
GO:0051336
GO:0034661
GO:0016075
GO:0071013
GO:0006893
GO:0072659
GO:1990778
GO:0034599
GO:0006906
GO:0043101
GO:0000160
GO:0009723
GO:0071369
GO:0016846
GO:0019288
GO:0009873
GO:0005092
GO:0005802
GO:0048015
GO:0006897
GO:0006898
GO:0098590
GO:1902936
GO:0061630
GO:0007029
GO:0051002
GO:0051003
GO:0005795
GO:0009898
GO:0006888
GO:0006900
GO:0090114
GO:0000387
GO:0008169
GO:0035303
GO:0007186
GO:0007032
GO:0015840
GO:0019755
GO:0006526
GO:0007020
GO:0000045
GO:0000209
GO:0005905
GO:0016229
GO:0030863
GO:0016094
GO:0030688
GO:0030904
GO:0007030
GO:0019901
GO:0000307
GO:0042147
GO:0031490
GO:0000463
GO:0030132
GO:0030139
GO:0019902
GO:0030865
GO:0031122
GO:0035459
GO:0012507
GO:0090158
GO:0031369
GO:0072529
GO:0006891
GO:0042744
GO:0000177
GO:0043022
GO:0006094
GO:0006208
GO:0000422
GO:0016725
GO:0097352
GO:0005765
GO:0000922
GO:0019903
GO:0005801
GO:0009706
GO:0009535
GO:0005509
GO:0005524
GO:0031267
GO:0003735
GO:0000786
GO:0016887
GO:0008270
GO:0003924
GO:0005525
GO:0017183
GO:0032040
GO:0015250
GO:0016592
GO:0006303
GO:0004843
GO:0035970
GO:0009506
GO:0009505
GO:0051082
GO:0003743
GO:0046540
GO:0005688
GO:0016575
GO:0046777
GO:0000159
GO:0032968
GO:0005085
GO:0046982
GO:0009768
GO:0010287
GO:0070628
GO:0003872
GO:0005978
GO:0008878
GO:0006542
GO:0004356
GO:0019005
GO:0031146
GO:0000049
GO:0045454
GO:0008379
GO:0000176
GO:0018105
GO:0019773
GO:0017056
GO:0031624
GO:0097602
GO:0051015
GO:0031201
GO:0005484
GO:0000932
GO:0000978
GO:0006890
GO:0043130
GO:0071586
GO:0008541
GO:0071011
GO:0005680
GO:0031593
GO:0005200
GO:0046658
GO:0005686
GO:0005666
GO:0010020
GO:0036402
GO:0008540
GO:0006099
GO:0046512
GO:0043531
GO:2001070
GO:0070816
GO:0035999
GO:0034975
GO:0035615
GO:0140662
GO:0031386
GO:0035145
GO:0017119
GO:0005779
GO:0010181
GO:0009654
GO:0005516
GO:0034098
GO:0071712
GO:0009538
GO:0005980
GO:0008184
GO:0000974
GO:0008180
GO:0045551
GO:0009809
GO:0140664
GO:0043328
GO:0043495
GO:0071562
GO:0032012
GO:0030527
GO:0006623
GO:0008353
GO:0000027
GO:0001056
GO:0051117
GO:0004089
GO:0005832
GO:0000338
GO:0019905
GO:0048026
GO:0010027
GO:0010124
GO:0016973
GO:0006207
GO:0004298
GO:0000815
GO:0005771
GO:0001731
GO:0001732
GO:0005850
GO:0009368
GO:0004176
GO:0009773
GO:0008139
GO:0061608
GO:0032266
GO:0006995
GO:0034045
GO:0015693
GO:0015095
GO:0016925
GO:0005986
GO:0042132
GO:0030388
GO:0003756
GO:0005096
GO:0006465
GO:0005385
GO:0071577
GO:0019774
GO:1902476
GO:0009228
GO:0003713
GO:0030126
GO:0006572
GO:0004683
GO:0009931
GO:0022627
GO:0006120
GO:0000938
GO:0000145
GO:0018344
GO:0006833
GO:0009051
GO:0071007
GO:0034338
GO:0005687
GO:0015976
GO:0015995
GO:0031428
GO:0072583
GO:0005546
GO:0004332
GO:0016851
GO:0010494
GO:0034063
GO:0070971
GO:0015204
GO:0071918
GO:0061631
GO:0004612
GO:0010598
GO:0033962
GO:0048280
GO:0070531
GO:0070552
GO:0000056
GO:0090110
GO:0030127
GO:0140299
GO:0032993
GO:0019843
GO:0005975
GO:0006418
GO:0043038
GO:0043039
GO:0004812
GO:0016875
GO:0006261
GO:0140097
GO:0019209
GO:0005253
GO:0019238
GO:0140053
GO:0016881
GO:0051259
GO:0005247
