## Supplementary material for "Photoperiodic Plasticity of Transcriptomic and Photosynthetic Rhythms in the Liverwort *Marchantia polymorpha*": Sup. Table S5

go	description
GO:0003674	GO:0003674	molecular_function
GO:0005488	GO:0005488	binding
GO:0043167	GO:0043167	ion binding
GO:0046872	GO:0046872	metal ion binding
GO:0008150	GO:0008150	biological_process
GO:0008152	GO:0008152	metabolic process
GO:0009056	GO:0009056	catabolic process
GO:0009987	GO:0009987	cellular process
GO:0044238	GO:0044238	primary metabolic process
GO:0003824	GO:0003824	catalytic activity
GO:0005575	GO:0005575	cellular_component
GO:0110165	GO:0110165	cellular anatomical structure
GO:0016310	GO:0016310	phosphorylation
GO:0019538	GO:0019538	protein metabolic process
GO:0036211	GO:0036211	protein modification process
GO:0043170	GO:0043170	macromolecule metabolic process
GO:0043412	GO:0043412	macromolecule modification
GO:0016773	GO:0016773	phosphotransferase activity, alcohol group as acceptor
GO:0140096	GO:0140096	catalytic activity, acting on a protein
GO:0000166	GO:0000166	nucleotide binding
GO:0017076	GO:0017076	purine nucleotide binding
GO:0030554	GO:0030554	adenyl nucleotide binding
GO:0032553	GO:0032553	ribonucleotide binding
GO:0032555	GO:0032555	purine ribonucleotide binding
GO:0032559	GO:0032559	adenyl ribonucleotide binding
GO:0035639	GO:0035639	purine ribonucleoside triphosphate binding
GO:0036094	GO:0036094	small molecule binding
GO:0043168	GO:0043168	anion binding
GO:0097367	GO:0097367	carbohydrate derivative binding
GO:1901265	GO:1901265	nucleoside phosphate binding
GO:1901363	GO:1901363	heterocyclic compound binding
GO:0006139	GO:0006139	nucleobase-containing compound metabolic process
GO:0006351	GO:0006351	DNA-templated transcription
GO:0006355	GO:0006355	regulation of DNA-templated transcription
GO:0009058	GO:0009058	biosynthetic process
GO:0009059	GO:0009059	macromolecule biosynthetic process
GO:0009889	GO:0009889	regulation of biosynthetic process
GO:0010467	GO:0010467	gene expression
GO:0010468	GO:0010468	regulation of gene expression
GO:0010556	GO:0010556	regulation of macromolecule biosynthetic process
GO:0016070	GO:0016070	RNA metabolic process
GO:0019219	GO:0019219	regulation of nucleobase-containing compound metabolic process
GO:0019222	GO:0019222	regulation of metabolic process
GO:0032774	GO:0032774	RNA biosynthetic process
GO:0034654	GO:0034654	nucleobase-containing compound biosynthetic process
GO:0050789	GO:0050789	regulation of biological process
GO:0050794	GO:0050794	regulation of cellular process
GO:0051252	GO:0051252	regulation of RNA metabolic process
GO:0060255	GO:0060255	regulation of macromolecule metabolic process
GO:0065007	GO:0065007	biological regulation
GO:0080090	GO:0080090	regulation of primary metabolic process
GO:0090304	GO:0090304	nucleic acid metabolic process
GO:2001141	GO:2001141	regulation of RNA biosynthetic process
GO:0004672	GO:0004672	protein kinase activity
GO:0007154	GO:0007154	cell communication
GO:0007165	GO:0007165	signal transduction
GO:0023052	GO:0023052	signaling
GO:0035556	GO:0035556	intracellular signal transduction
GO:0051716	GO:0051716	cellular response to stimulus
GO:0006810	GO:0006810	transport
GO:0051179	GO:0051179	localization
GO:0051234	GO:0051234	establishment of localization
GO:0005622	GO:0005622	intracellular anatomical structure
GO:0005737	GO:0005737	cytoplasm
GO:0012505	GO:0012505	endomembrane system
GO:0043226	GO:0043226	organelle
GO:0043227	GO:0043227	membrane-bounded organelle
GO:0043229	GO:0043229	intracellular organelle
GO:0043231	GO:0043231	intracellular membrane-bounded organelle
GO:0005515	GO:0005515	protein binding
GO:0019899	GO:0019899	enzyme binding
GO:0051020	GO:0051020	GTPase binding
GO:0043228	GO:0043228	membraneless organelle
GO:0043232	GO:0043232	intracellular membraneless organelle
GO:0005829	GO:0005829	cytosol
GO:0005840	GO:0005840	ribosome
GO:0032991	GO:0032991	protein-containing complex
GO:1990904	GO:1990904	ribonucleoprotein complex
GO:0016043	GO:0016043	cellular component organization
GO:0022607	GO:0022607	cellular component assembly
GO:0044085	GO:0044085	cellular component biogenesis
GO:0071840	GO:0071840	cellular component organization or biogenesis
GO:0003676	GO:0003676	nucleic acid binding
GO:0140657	GO:0140657	ATP-dependent activity
GO:0003723	GO:0003723	RNA binding
GO:0031974	GO:0031974	membrane-enclosed lumen
GO:0043233	GO:0043233	organelle lumen
GO:0070013	GO:0070013	intracellular organelle lumen
GO:0009057	GO:0009057	macromolecule catabolic process
GO:0030312	GO:0030312	external encapsulating structure
GO:0005634	GO:0005634	nucleus
GO:0005681	GO:0005681	spliceosomal complex
GO:0140513	GO:0140513	nuclear protein-containing complex
GO:1902494	GO:1902494	catalytic complex
GO:0000375	GO:0000375	RNA splicing, via transesterification reactions
GO:0000377	GO:0000377	RNA splicing, via transesterification reactions with bulged adenosine as nucleophile
GO:0006396	GO:0006396	RNA processing
GO:0006397	GO:0006397	mRNA processing
GO:0008380	GO:0008380	RNA splicing
GO:0016071	GO:0016071	mRNA metabolic process
GO:0044281	GO:0044281	small molecule metabolic process
GO:0016192	GO:0016192	vesicle-mediated transport
GO:0046907	GO:0046907	intracellular transport
GO:0051641	GO:0051641	cellular localization
GO:0051649	GO:0051649	establishment of localization in cell
GO:0006996	GO:0006996	organelle organization
GO:0010256	GO:0010256	endomembrane system organization
GO:0016050	GO:0016050	vesicle organization
GO:0031410	GO:0031410	cytoplasmic vesicle
GO:0031982	GO:0031982	vesicle
GO:0097708	GO:0097708	intracellular vesicle
GO:1903311	GO:1903311	regulation of mRNA metabolic process
GO:0006401	GO:0006401	RNA catabolic process
GO:0006402	GO:0006402	mRNA catabolic process
GO:0009894	GO:0009894	regulation of catabolic process
GO:0010608	GO:0010608	post-transcriptional regulation of gene expression
GO:0010629	GO:0010629	negative regulation of gene expression
GO:0043487	GO:0043487	regulation of RNA stability
GO:0061013	GO:0061013	regulation of mRNA catabolic process
GO:0009536	GO:0009536	plastid
GO:0006721	GO:0006721	terpenoid metabolic process
GO:0004601	GO:0004601	peroxidase activity
GO:0016684	GO:0016684	oxidoreductase activity, acting on peroxide as acceptor
GO:0016746	GO:0016746	acyltransferase activity
GO:0140110	GO:0140110	transcription regulator activity
GO:0006366	GO:0006366	transcription by RNA polymerase II
GO:0009891	GO:0009891	positive regulation of biosynthetic process
GO:0009893	GO:0009893	positive regulation of metabolic process
GO:0010557	GO:0010557	positive regulation of macromolecule biosynthetic process
GO:0010604	GO:0010604	positive regulation of macromolecule metabolic process
GO:0045935	GO:0045935	positive regulation of nucleobase-containing compound metabolic process
GO:0048518	GO:0048518	positive regulation of biological process
GO:0048522	GO:0048522	positive regulation of cellular process
GO:0051254	GO:0051254	positive regulation of RNA metabolic process
GO:0000151	GO:0000151	ubiquitin ligase complex
GO:0140535	GO:0140535	intracellular protein-containing complex
GO:1990234	GO:1990234	transferase complex
GO:0005783	GO:0005783	endoplasmic reticulum
GO:0042175	GO:0042175	nuclear outer membrane-endoplasmic reticulum membrane network
GO:0098827	GO:0098827	endoplasmic reticulum subcompartment
GO:0033036	GO:0033036	macromolecule localization
GO:0006412	GO:0006412	translation
GO:0002181	GO:0002181	cytoplasmic translation
GO:0031981	GO:0031981	nuclear lumen
GO:0030684	GO:0030684	preribosome
GO:0022613	GO:0022613	ribonucleoprotein complex biogenesis
GO:0042254	GO:0042254	ribosome biogenesis
GO:0042274	GO:0042274	ribosomal small subunit biogenesis
GO:0008104	GO:0008104	protein localization
GO:0045184	GO:0045184	establishment of protein localization
GO:0070727	GO:0070727	cellular macromolecule localization
GO:0071705	GO:0071705	nitrogen compound transport
GO:0000278	GO:0000278	mitotic cell cycle
GO:0007049	GO:0007049	cell cycle
GO:0022402	GO:0022402	cell cycle process
GO:1903047	GO:1903047	mitotic cell cycle process
GO:0005372	GO:0005372	water transmembrane transporter activity
GO:0019787	GO:0019787	ubiquitin-like protein transferase activity
GO:0032446	GO:0032446	protein modification by small protein conjugation
GO:0070647	GO:0070647	protein modification by small protein conjugation or removal
GO:0005730	GO:0005730	nucleolus
GO:0009314	GO:0009314	response to radiation
GO:0009628	GO:0009628	response to abiotic stimulus
GO:0008234	GO:0008234	cysteine-type peptidase activity
GO:0006508	GO:0006508	proteolysis
GO:0019395	GO:0019395	fatty acid oxidation
GO:0034440	GO:0034440	lipid oxidation
GO:0005856	GO:0005856	cytoskeleton
GO:0008092	GO:0008092	cytoskeletal protein binding
GO:0015631	GO:0015631	tubulin binding
GO:0007017	GO:0007017	microtubule-based process
GO:0022414	GO:0022414	reproductive process
GO:0042743	GO:0042743	hydrogen peroxide metabolic process
GO:0072593	GO:0072593	reactive oxygen species metabolic process
GO:0005911	GO:0005911	cell-cell junction
GO:0030054	GO:0030054	cell junction
GO:0055044	GO:0055044	symplast
GO:0070161	GO:0070161	anchoring junction
GO:0005618	GO:0005618	cell wall
GO:0006006	GO:0006006	glucose metabolic process
GO:0019318	GO:0019318	hexose metabolic process
GO:0019319	GO:0019319	hexose biosynthetic process
GO:0046364	GO:0046364	monosaccharide biosynthetic process
GO:0006091	GO:0006091	generation of precursor metabolites and energy
GO:0016052	GO:0016052	carbohydrate catabolic process
GO:0031967	GO:0031967	organelle envelope
GO:0019941	GO:0019941	modification-dependent protein catabolic process
GO:0030163	GO:0030163	protein catabolic process
GO:0043632	GO:0043632	modification-dependent macromolecule catabolic process
GO:0051603	GO:0051603	proteolysis involved in protein catabolic process
GO:0098588	GO:0098588	bounding membrane of organelle
GO:0030532	GO:0030532	small nuclear ribonucleoprotein complex
GO:0097525	GO:0097525	spliceosomal snRNP complex
GO:0120114	GO:0120114	Sm-like protein family complex
GO:0000398	GO:0000398	mRNA splicing, via spliceosome
GO:0022618	GO:0022618	protein-RNA complex assembly
GO:0071826	GO:0071826	protein-RNA complex organization
GO:0030234	GO:0030234	enzyme regulator activity
GO:0098772	GO:0098772	molecular function regulator activity
GO:0005543	GO:0005543	phospholipid binding
GO:0008289	GO:0008289	lipid binding
GO:0097526	GO:0097526	spliceosomal tri-snRNP complex
GO:0016114	GO:0016114	terpenoid biosynthetic process
GO:0042440	GO:0042440	pigment metabolic process
GO:0046148	GO:0046148	pigment biosynthetic process
GO:0006511	GO:0006511	ubiquitin-dependent protein catabolic process
GO:0010498	GO:0010498	proteasomal protein catabolic process
GO:0016567	GO:0016567	protein ubiquitination
GO:0004842	GO:0004842	ubiquitin-protein transferase activity
GO:0061659	GO:0061659	ubiquitin-like protein ligase activity
GO:0015994	GO:0015994	chlorophyll metabolic process
GO:0016854	GO:0016854	racemase and epimerase activity
GO:0006468	GO:0006468	protein phosphorylation
GO:0005794	GO:0005794	Golgi apparatus
GO:0098791	GO:0098791	Golgi apparatus subcompartment
GO:0005768	GO:0005768	endosome
GO:0016197	GO:0016197	endosomal transport
GO:0016482	GO:0016482	cytosolic transport
GO:0030695	GO:0030695	GTPase regulator activity
GO:0060589	GO:0060589	nucleoside-triphosphatase regulator activity
GO:0010646	GO:0010646	regulation of cell communication
GO:0023051	GO:0023051	regulation of signaling
GO:0005643	GO:0005643	nuclear pore
GO:0046983	GO:0046983	protein dimerization activity
GO:0006886	GO:0006886	intracellular protein transport
GO:0015031	GO:0015031	protein transport
GO:0009765	GO:0009765	photosynthesis, light harvesting
GO:0015979	GO:0015979	photosynthesis
GO:0019684	GO:0019684	photosynthesis, light reaction
GO:0009507	GO:0009507	chloroplast
GO:0009526	GO:0009526	plastid envelope
GO:0009532	GO:0009532	plastid stroma
GO:0009570	GO:0009570	chloroplast stroma
GO:0009534	GO:0009534	chloroplast thylakoid
GO:0009579	GO:0009579	thylakoid
GO:0031976	GO:0031976	plastid thylakoid
GO:0034357	GO:0034357	photosynthetic membrane
GO:0042170	GO:0042170	plastid membrane
GO:0042651	GO:0042651	thylakoid membrane
GO:0055035	GO:0055035	plastid thylakoid membrane
GO:0005789	GO:0005789	endoplasmic reticulum membrane
GO:0000139	GO:0000139	Golgi membrane
GO:0030162	GO:0030162	regulation of proteolysis
GO:1903050	GO:1903050	regulation of proteolysis involved in protein catabolic process
GO:0005977	GO:0005977	glycogen metabolic process
GO:0006112	GO:0006112	energy reserve metabolic process
GO:0015980	GO:0015980	energy derivation by oxidation of organic compounds
GO:0016053	GO:0016053	organic acid biosynthetic process
GO:0046394	GO:0046394	carboxylic acid biosynthetic process
GO:0043161	GO:0043161	proteasome-mediated ubiquitin-dependent protein catabolic process
GO:0000226	GO:0000226	microtubule cytoskeleton organization
GO:0007010	GO:0007010	cytoskeleton organization
GO:0007051	GO:0007051	spindle organization
GO:0005819	GO:0005819	spindle
GO:0005874	GO:0005874	microtubule
GO:0015630	GO:0015630	microtubule cytoskeleton
GO:0099080	GO:0099080	supramolecular complex
GO:0099081	GO:0099081	supramolecular polymer
GO:0099512	GO:0099512	supramolecular fiber
GO:0099513	GO:0099513	polymeric cytoskeletal fiber
GO:0070925	GO:0070925	organelle assembly
GO:0140694	GO:0140694	membraneless organelle assembly
GO:0140824	GO:0140824	thioredoxin-dependent peroxiredoxin activity
GO:0006979	GO:0006979	response to oxidative stress
GO:0062197	GO:0062197	cellular response to chemical stress
GO:0004497	GO:0004497	monooxygenase activity
GO:1905368	GO:1905368	peptidase complex
GO:0009528	GO:0009528	plastid inner membrane
GO:0009941	GO:0009941	chloroplast envelope
GO:0031969	GO:0031969	chloroplast membrane
GO:0015036	GO:0015036	disulfide oxidoreductase activity
GO:0016667	GO:0016667	oxidoreductase activity, acting on a sulfur group of donors
GO:0000502	GO:0000502	proteasome complex
GO:1905369	GO:1905369	endopeptidase complex
GO:0005839	GO:0005839	proteasome core complex
GO:0006913	GO:0006913	nucleocytoplasmic transport
GO:0051169	GO:0051169	nuclear transport
GO:0016868	GO:0016868	intramolecular phosphotransferase activity
GO:0005770	GO:0005770	late endosome
GO:0010008	GO:0010008	endosome membrane
GO:0012506	GO:0012506	vesicle membrane
GO:0030659	GO:0030659	cytoplasmic vesicle membrane
GO:0048284	GO:0048284	organelle fusion
GO:0061025	GO:0061025	membrane fusion
GO:0090174	GO:0090174	organelle membrane fusion
GO:0098796	GO:0098796	membrane protein complex
GO:0030133	GO:0030133	transport vesicle
GO:0030134	GO:0030134	COPII-coated ER to Golgi transport vesicle
GO:0030135	GO:0030135	coated vesicle
GO:0030658	GO:0030658	transport vesicle membrane
GO:0030662	GO:0030662	coated vesicle membrane
GO:0030674	GO:0030674	protein-macromolecule adaptor activity
GO:0060090	GO:0060090	molecular adaptor activity
GO:0043488	GO:0043488	regulation of mRNA stability
GO:1903313	GO:1903313	positive regulation of mRNA metabolic process
GO:0035770	GO:0035770	ribonucleoprotein granule
GO:0036464	GO:0036464	cytoplasmic ribonucleoprotein granule
GO:0003700	GO:0003700	DNA-binding transcription factor activity
GO:0048193	GO:0048193	Golgi vesicle transport
GO:0032182	GO:0032182	ubiquitin-like protein binding
GO:0016485	GO:0016485	protein processing
GO:0080120	GO:0080120	CAAX-box protein maturation
GO:0005815	GO:0005815	microtubule organizing center
GO:0008017	GO:0008017	microtubule binding
GO:0016830	GO:0016830	carbon-carbon lyase activity
GO:0005838	GO:0005838	proteasome regulatory particle
GO:0022624	GO:0022624	proteasome accessory complex
GO:0009266	GO:0009266	response to temperature stimulus
GO:0009408	GO:0009408	response to heat
GO:0045862	GO:0045862	positive regulation of proteolysis
GO:1903052	GO:1903052	positive regulation of proteolysis involved in protein catabolic process
GO:2000058	GO:2000058	regulation of ubiquitin-dependent protein catabolic process
GO:0009521	GO:0009521	photosystem
GO:0006405	GO:0006405	RNA export from nucleus
GO:0015931	GO:0015931	nucleobase-containing compound transport
GO:0051028	GO:0051028	mRNA transport
GO:0051168	GO:0051168	nuclear export
GO:0009657	GO:0009657	plastid organization
GO:0009658	GO:0009658	chloroplast organization
GO:0043572	GO:0043572	plastid fission
GO:0009067	GO:0009067	aspartate family amino acid biosynthetic process
GO:0009060	GO:0009060	aerobic respiration
GO:0045333	GO:0045333	cellular respiration
GO:0022900	GO:0022900	electron transport chain
GO:0030247	GO:0030247	polysaccharide binding
GO:0006457	GO:0006457	protein folding
GO:0006892	GO:0006892	post-Golgi vesicle-mediated transport
GO:0007034	GO:0007034	vacuolar transport
GO:0005798	GO:0005798	Golgi-associated vesicle
GO:0030117	GO:0030117	membrane coat
GO:0030118	GO:0030118	clathrin coat
GO:0030119	GO:0030119	AP-type membrane coat adaptor complex
GO:0030120	GO:0030120	vesicle coat
GO:0030125	GO:0030125	clathrin vesicle coat
GO:0030131	GO:0030131	clathrin adaptor complex
GO:0030136	GO:0030136	clathrin-coated vesicle
GO:0030660	GO:0030660	Golgi-associated vesicle membrane
GO:0030665	GO:0030665	clathrin-coated vesicle membrane
GO:0048475	GO:0048475	coated membrane
GO:0044183	GO:0044183	protein folding chaperone
GO:0099023	GO:0099023	vesicle tethering complex
GO:0022406	GO:0022406	membrane docking
GO:0051640	GO:0051640	organelle localization
GO:0140056	GO:0140056	organelle localization by membrane tethering
GO:0009523	GO:0009523	photosystem II
GO:0061919	GO:0061919	process utilizing autophagic mechanism
GO:0006914	GO:0006914	autophagy
GO:0007033	GO:0007033	vacuole organization
GO:0016236	GO:0016236	macroautophagy
GO:0006515	GO:0006515	protein quality control for misfolded or incompletely synthesized proteins
GO:0009522	GO:0009522	photosystem I
GO:0000272	GO:0000272	polysaccharide catabolic process
GO:0009251	GO:0009251	glucan catabolic process
GO:0140612	GO:0140612	DNA damage sensor activity
GO:0009416	GO:0009416	response to light stimulus
GO:0032509	GO:0032509	endosome transport via multivesicular body sorting pathway
GO:0045324	GO:0045324	late endosome to vacuole transport
GO:0071985	GO:0071985	multivesicular body sorting pathway
GO:0009240	GO:0009240	isopentenyl diphosphate biosynthetic process
GO:0046490	GO:0046490	isopentenyl diphosphate metabolic process
GO:0000302	GO:0000302	response to reactive oxygen species
GO:0010109	GO:0010109	regulation of photosynthesis
GO:0101031	GO:0101031	protein folding chaperone complex
GO:0042887	GO:0042887	amide transmembrane transporter activity
GO:0006887	GO:0006887	exocytosis
GO:0000149	GO:0000149	SNARE binding
GO:0048585	GO:0048585	negative regulation of response to stimulus
GO:0009668	GO:0009668	plastid membrane organization
GO:0006406	GO:0006406	mRNA export from nucleus
GO:0009767	GO:0009767	photosynthetic electron transport chain
GO:0005506	GO:0005506	iron ion binding
GO:0035091	GO:0035091	phosphatidylinositol binding
GO:0005985	GO:0005985	sucrose metabolic process
GO:0016832	GO:0016832	aldehyde-lyase activity
GO:0003729	GO:0003729	mRNA binding
GO:0006020	GO:0006020	inositol metabolic process
GO:0016857	GO:0016857	racemase and epimerase activity, acting on carbohydrates and derivatives
GO:0030137	GO:0030137	COPI-coated vesicle
GO:0030663	GO:0030663	COPI-coated vesicle membrane
GO:0005938	GO:0005938	cell cortex
GO:0071013	GO:0071013	catalytic step 2 spliceosome
GO:0034599	GO:0034599	cellular response to oxidative stress
GO:0006897	GO:0006897	endocytosis
GO:0061630	GO:0061630	ubiquitin protein ligase activity
GO:0051002	GO:0051002	ligase activity, forming nitrogen-metal bonds
GO:0051003	GO:0051003	ligase activity, forming nitrogen-metal bonds, forming coordination complexes
GO:0006888	GO:0006888	endoplasmic reticulum to Golgi vesicle-mediated transport
GO:0006900	GO:0006900	vesicle budding from membrane
GO:0000307	GO:0000307	cyclin-dependent protein kinase holoenzyme complex
GO:0042147	GO:0042147	retrograde transport, endosome to Golgi
GO:0006891	GO:0006891	intra-Golgi vesicle-mediated transport
GO:0042744	GO:0042744	hydrogen peroxide catabolic process
GO:0006094	GO:0006094	gluconeogenesis
GO:0009706	GO:0009706	chloroplast inner membrane
GO:0009535	GO:0009535	chloroplast thylakoid membrane
GO:0005524	GO:0005524	ATP binding
GO:0031267	GO:0031267	small GTPase binding
GO:0003735	GO:0003735	structural constituent of ribosome
GO:0000786	GO:0000786	nucleosome
GO:0016887	GO:0016887	ATP hydrolysis activity
GO:0015250	GO:0015250	water channel activity
GO:0009506	GO:0009506	plasmodesma
GO:0009505	GO:0009505	plant-type cell wall
GO:0051082	GO:0051082	unfolded protein binding
GO:0046982	GO:0046982	protein heterodimerization activity
GO:0009768	GO:0009768	photosynthesis, light harvesting in photosystem I
GO:0010287	GO:0010287	plastoglobule
GO:0005978	GO:0005978	glycogen biosynthetic process
GO:0008878	GO:0008878	glucose-1-phosphate adenylyltransferase activity
GO:0045454	GO:0045454	cell redox homeostasis
GO:0008379	GO:0008379	thioredoxin peroxidase activity
GO:0005484	GO:0005484	SNAP receptor activity
GO:0000932	GO:0000932	P-body
GO:0006890	GO:0006890	retrograde vesicle-mediated transport, Golgi to endoplasmic reticulum
GO:0071586	GO:0071586	CAAX-box protein processing
GO:0008541	GO:0008541	proteasome regulatory particle, lid subcomplex
GO:0071011	GO:0071011	precatalytic spliceosome
GO:0031593	GO:0031593	polyubiquitin modification-dependent protein binding
GO:0010020	GO:0010020	chloroplast fission
GO:0008540	GO:0008540	proteasome regulatory particle, base subcomplex
GO:0006099	GO:0006099	tricarboxylic acid cycle
GO:2001070	GO:2001070	starch binding
GO:0140662	GO:0140662	ATP-dependent protein folding chaperone
GO:0010181	GO:0010181	FMN binding
GO:0009654	GO:0009654	photosystem II oxygen evolving complex
GO:0009538	GO:0009538	photosystem I reaction center
GO:0000974	GO:0000974	Prp19 complex
GO:0140664	GO:0140664	ATP-dependent DNA damage sensor activity
GO:0030527	GO:0030527	structural constituent of chromatin
GO:0051117	GO:0051117	ATPase binding
GO:0004089	GO:0004089	carbonate dehydratase activity
GO:0005832	GO:0005832	chaperonin-containing T-complex
GO:0019905	GO:0019905	syntaxin binding
GO:0010027	GO:0010027	thylakoid membrane organization
GO:0005771	GO:0005771	multivesicular body
GO:0009368	GO:0009368	endopeptidase Clp complex
GO:0004176	GO:0004176	ATP-dependent peptidase activity
GO:0009773	GO:0009773	photosynthetic electron transport in photosystem I
GO:0005986	GO:0005986	sucrose biosynthetic process
GO:0042132	GO:0042132	fructose 1,6-bisphosphate 1-phosphatase activity
GO:0030388	GO:0030388	fructose 1,6-bisphosphate metabolic process
GO:0030126	GO:0030126	COPI vesicle coat
GO:0009051	GO:0009051	pentose-phosphate shunt, oxidative branch
GO:0034338	GO:0034338	short-chain carboxylesterase activity
GO:0015976	GO:0015976	carbon utilization
GO:0015995	GO:0015995	chlorophyll biosynthetic process
GO:0004332	GO:0004332	fructose-bisphosphate aldolase activity
GO:0016851	GO:0016851	magnesium chelatase activity
GO:0010598	GO:0010598	NAD(P)H dehydrogenase complex (plastoquinone)
GO:0005975	GO:0005975	carbohydrate metabolic process
