## Supplementary material for "Photoperiodic Plasticity of Transcriptomic and Photosynthetic Rhythms in the Liverwort *Marchantia polymorpha*": Sup. Table S6

go	description
GO:0003674	GO:0003674	molecular_function
GO:0005488	GO:0005488	binding
GO:0043167	GO:0043167	ion binding
GO:0043169	GO:0043169	cation binding
GO:0046872	GO:0046872	metal ion binding
GO:0008150	GO:0008150	biological_process
GO:0008152	GO:0008152	metabolic process
GO:0009056	GO:0009056	catabolic process
GO:0009987	GO:0009987	cellular process
GO:0044238	GO:0044238	primary metabolic process
GO:0003824	GO:0003824	catalytic activity
GO:0016310	GO:0016310	phosphorylation
GO:0019538	GO:0019538	protein metabolic process
GO:0036211	GO:0036211	protein modification process
GO:0043170	GO:0043170	macromolecule metabolic process
GO:0043412	GO:0043412	macromolecule modification
GO:0016301	GO:0016301	kinase activity
GO:0016773	GO:0016773	phosphotransferase activity, alcohol group as acceptor
GO:0140096	GO:0140096	catalytic activity, acting on a protein
GO:0000166	GO:0000166	nucleotide binding
GO:0017076	GO:0017076	purine nucleotide binding
GO:0030554	GO:0030554	adenyl nucleotide binding
GO:0032553	GO:0032553	ribonucleotide binding
GO:0032555	GO:0032555	purine ribonucleotide binding
GO:0032559	GO:0032559	adenyl ribonucleotide binding
GO:0035639	GO:0035639	purine ribonucleoside triphosphate binding
GO:0036094	GO:0036094	small molecule binding
GO:0043168	GO:0043168	anion binding
GO:0097367	GO:0097367	carbohydrate derivative binding
GO:1901265	GO:1901265	nucleoside phosphate binding
GO:1901363	GO:1901363	heterocyclic compound binding
GO:0006355	GO:0006355	regulation of DNA-templated transcription
GO:0009889	GO:0009889	regulation of biosynthetic process
GO:0010468	GO:0010468	regulation of gene expression
GO:0010556	GO:0010556	regulation of macromolecule biosynthetic process
GO:0019219	GO:0019219	regulation of nucleobase-containing compound metabolic process
GO:0019222	GO:0019222	regulation of metabolic process
GO:0050789	GO:0050789	regulation of biological process
GO:0050794	GO:0050794	regulation of cellular process
GO:0051252	GO:0051252	regulation of RNA metabolic process
GO:0060255	GO:0060255	regulation of macromolecule metabolic process
GO:0065007	GO:0065007	biological regulation
GO:0080090	GO:0080090	regulation of primary metabolic process
GO:2001141	GO:2001141	regulation of RNA biosynthetic process
GO:0004672	GO:0004672	protein kinase activity
GO:0050896	GO:0050896	response to stimulus
GO:0006810	GO:0006810	transport
GO:0051179	GO:0051179	localization
GO:0051234	GO:0051234	establishment of localization
GO:0012505	GO:0012505	endomembrane system
GO:0005515	GO:0005515	protein binding
GO:0043228	GO:0043228	membraneless organelle
GO:0043232	GO:0043232	intracellular membraneless organelle
GO:0005840	GO:0005840	ribosome
GO:0022626	GO:0022626	cytosolic ribosome
GO:0032991	GO:0032991	protein-containing complex
GO:0044391	GO:0044391	ribosomal subunit
GO:0016043	GO:0016043	cellular component organization
GO:0065004	GO:0065004	protein-DNA complex assembly
GO:0071824	GO:0071824	protein-DNA complex organization
GO:0071840	GO:0071840	cellular component organization or biogenesis
GO:0005694	GO:0005694	chromosome
GO:0003676	GO:0003676	nucleic acid binding
GO:0140657	GO:0140657	ATP-dependent activity
GO:0016462	GO:0016462	pyrophosphatase activity
GO:0016817	GO:0016817	hydrolase activity, acting on acid anhydrides
GO:0016818	GO:0016818	hydrolase activity, acting on acid anhydrides, in phosphorus-containing anhydrides
GO:0017111	GO:0017111	ribonucleoside triphosphate phosphatase activity
GO:0031974	GO:0031974	membrane-enclosed lumen
GO:0043233	GO:0043233	organelle lumen
GO:0070013	GO:0070013	intracellular organelle lumen
GO:0009057	GO:0009057	macromolecule catabolic process
GO:0005634	GO:0005634	nucleus
GO:0005681	GO:0005681	spliceosomal complex
GO:0140513	GO:0140513	nuclear protein-containing complex
GO:1902494	GO:1902494	catalytic complex
GO:0000375	GO:0000375	RNA splicing, via transesterification reactions
GO:0000377	GO:0000377	RNA splicing, via transesterification reactions with bulged adenosine as nucleophile
GO:0006396	GO:0006396	RNA processing
GO:0006397	GO:0006397	mRNA processing
GO:0008380	GO:0008380	RNA splicing
GO:0016071	GO:0016071	mRNA metabolic process
GO:0016192	GO:0016192	vesicle-mediated transport
GO:0046907	GO:0046907	intracellular transport
GO:0051641	GO:0051641	cellular localization
GO:0051649	GO:0051649	establishment of localization in cell
GO:0006996	GO:0006996	organelle organization
GO:0010256	GO:0010256	endomembrane system organization
GO:0031410	GO:0031410	cytoplasmic vesicle
GO:0031982	GO:0031982	vesicle
GO:0097708	GO:0097708	intracellular vesicle
GO:0009536	GO:0009536	plastid
GO:0016491	GO:0016491	oxidoreductase activity
GO:0140110	GO:0140110	transcription regulator activity
GO:0140535	GO:0140535	intracellular protein-containing complex
GO:1990234	GO:1990234	transferase complex
GO:0005976	GO:0005976	polysaccharide metabolic process
GO:0005783	GO:0005783	endoplasmic reticulum
GO:0033036	GO:0033036	macromolecule localization
GO:0006412	GO:0006412	translation
GO:0031981	GO:0031981	nuclear lumen
GO:0030684	GO:0030684	preribosome
GO:0006364	GO:0006364	rRNA processing
GO:0016072	GO:0016072	rRNA metabolic process
GO:0022613	GO:0022613	ribonucleoprotein complex biogenesis
GO:0042254	GO:0042254	ribosome biogenesis
GO:0008104	GO:0008104	protein localization
GO:0045184	GO:0045184	establishment of protein localization
GO:0070727	GO:0070727	cellular macromolecule localization
GO:0071705	GO:0071705	nitrogen compound transport
GO:0000278	GO:0000278	mitotic cell cycle
GO:0000819	GO:0000819	sister chromatid segregation
GO:0007049	GO:0007049	cell cycle
GO:0007059	GO:0007059	chromosome segregation
GO:0022402	GO:0022402	cell cycle process
GO:0098813	GO:0098813	nuclear chromosome segregation
GO:1903047	GO:1903047	mitotic cell cycle process
GO:0070647	GO:0070647	protein modification by small protein conjugation or removal
GO:0005730	GO:0005730	nucleolus
GO:0009314	GO:0009314	response to radiation
GO:0009628	GO:0009628	response to abiotic stimulus
GO:0008234	GO:0008234	cysteine-type peptidase activity
GO:0006508	GO:0006508	proteolysis
GO:0034440	GO:0034440	lipid oxidation
GO:0005856	GO:0005856	cytoskeleton
GO:0015631	GO:0015631	tubulin binding
GO:0007017	GO:0007017	microtubule-based process
GO:0006091	GO:0006091	generation of precursor metabolites and energy
GO:0006163	GO:0006163	purine nucleotide metabolic process
GO:0009150	GO:0009150	purine ribonucleotide metabolic process
GO:0072521	GO:0072521	purine-containing compound metabolic process
GO:0031967	GO:0031967	organelle envelope
GO:0019941	GO:0019941	modification-dependent protein catabolic process
GO:0030163	GO:0030163	protein catabolic process
GO:0043632	GO:0043632	modification-dependent macromolecule catabolic process
GO:0051603	GO:0051603	proteolysis involved in protein catabolic process
GO:0098588	GO:0098588	bounding membrane of organelle
GO:0000398	GO:0000398	mRNA splicing, via spliceosome
GO:0030234	GO:0030234	enzyme regulator activity
GO:0098772	GO:0098772	molecular function regulator activity
GO:0006511	GO:0006511	ubiquitin-dependent protein catabolic process
GO:0010498	GO:0010498	proteasomal protein catabolic process
GO:0016854	GO:0016854	racemase and epimerase activity
GO:0006468	GO:0006468	protein phosphorylation
GO:0005886	GO:0005886	plasma membrane
GO:0005794	GO:0005794	Golgi apparatus
GO:0016197	GO:0016197	endosomal transport
GO:0006886	GO:0006886	intracellular protein transport
GO:0015031	GO:0015031	protein transport
GO:0009765	GO:0009765	photosynthesis, light harvesting
GO:0015979	GO:0015979	photosynthesis
GO:0019684	GO:0019684	photosynthesis, light reaction
GO:0009507	GO:0009507	chloroplast
GO:0009526	GO:0009526	plastid envelope
GO:0009532	GO:0009532	plastid stroma
GO:0009570	GO:0009570	chloroplast stroma
GO:0009534	GO:0009534	chloroplast thylakoid
GO:0009579	GO:0009579	thylakoid
GO:0031976	GO:0031976	plastid thylakoid
GO:0034357	GO:0034357	photosynthetic membrane
GO:0042170	GO:0042170	plastid membrane
GO:0042651	GO:0042651	thylakoid membrane
GO:0055035	GO:0055035	plastid thylakoid membrane
GO:0042221	GO:0042221	response to chemical
GO:0005977	GO:0005977	glycogen metabolic process
GO:0006112	GO:0006112	energy reserve metabolic process
GO:0015980	GO:0015980	energy derivation by oxidation of organic compounds
GO:0009451	GO:0009451	RNA modification
GO:0043161	GO:0043161	proteasome-mediated ubiquitin-dependent protein catabolic process
GO:0000226	GO:0000226	microtubule cytoskeleton organization
GO:0007010	GO:0007010	cytoskeleton organization
GO:0007051	GO:0007051	spindle organization
GO:0005819	GO:0005819	spindle
GO:0005874	GO:0005874	microtubule
GO:0015630	GO:0015630	microtubule cytoskeleton
GO:0099080	GO:0099080	supramolecular complex
GO:0099081	GO:0099081	supramolecular polymer
GO:0099512	GO:0099512	supramolecular fiber
GO:0099513	GO:0099513	polymeric cytoskeletal fiber
GO:0070925	GO:0070925	organelle assembly
GO:0006979	GO:0006979	response to oxidative stress
GO:0004497	GO:0004497	monooxygenase activity
GO:0033043	GO:0033043	regulation of organelle organization
GO:1905368	GO:1905368	peptidase complex
GO:0009941	GO:0009941	chloroplast envelope
GO:0000502	GO:0000502	proteasome complex
GO:1905369	GO:1905369	endopeptidase complex
GO:0005839	GO:0005839	proteasome core complex
GO:0042273	GO:0042273	ribosomal large subunit biogenesis
GO:0012506	GO:0012506	vesicle membrane
GO:0030659	GO:0030659	cytoplasmic vesicle membrane
GO:0098796	GO:0098796	membrane protein complex
GO:0030135	GO:0030135	coated vesicle
GO:0030662	GO:0030662	coated vesicle membrane
GO:0003700	GO:0003700	DNA-binding transcription factor activity
GO:0048193	GO:0048193	Golgi vesicle transport
GO:0016485	GO:0016485	protein processing
GO:0080120	GO:0080120	CAAX-box protein maturation
GO:0005838	GO:0005838	proteasome regulatory particle
GO:0022624	GO:0022624	proteasome accessory complex
GO:0009266	GO:0009266	response to temperature stimulus
GO:0009408	GO:0009408	response to heat
GO:0009521	GO:0009521	photosystem
GO:0009060	GO:0009060	aerobic respiration
GO:0045333	GO:0045333	cellular respiration
GO:0030247	GO:0030247	polysaccharide binding
GO:0015935	GO:0015935	small ribosomal subunit
GO:0006457	GO:0006457	protein folding
GO:0030117	GO:0030117	membrane coat
GO:0030120	GO:0030120	vesicle coat
GO:0048475	GO:0048475	coated membrane
GO:0044183	GO:0044183	protein folding chaperone
GO:0099023	GO:0099023	vesicle tethering complex
GO:0051640	GO:0051640	organelle localization
GO:0061919	GO:0061919	process utilizing autophagic mechanism
GO:0006914	GO:0006914	autophagy
GO:0006515	GO:0006515	protein quality control for misfolded or incompletely synthesized proteins
GO:0000272	GO:0000272	polysaccharide catabolic process
GO:0009251	GO:0009251	glucan catabolic process
GO:0009416	GO:0009416	response to light stimulus
GO:0000302	GO:0000302	response to reactive oxygen species
GO:0101031	GO:0101031	protein folding chaperone complex
GO:0042887	GO:0042887	amide transmembrane transporter activity
GO:0009767	GO:0009767	photosynthetic electron transport chain
GO:0003729	GO:0003729	mRNA binding
GO:0006020	GO:0006020	inositol metabolic process
GO:0016857	GO:0016857	racemase and epimerase activity, acting on carbohydrates and derivatives
GO:0006570	GO:0006570	tyrosine metabolic process
GO:0071013	GO:0071013	catalytic step 2 spliceosome
GO:0006897	GO:0006897	endocytosis
GO:0010207	GO:0010207	photosystem II assembly
GO:0006888	GO:0006888	endoplasmic reticulum to Golgi vesicle-mediated transport
GO:0006891	GO:0006891	intra-Golgi vesicle-mediated transport
GO:0009535	GO:0009535	chloroplast thylakoid membrane
GO:0005524	GO:0005524	ATP binding
GO:0003735	GO:0003735	structural constituent of ribosome
GO:0016887	GO:0016887	ATP hydrolysis activity
GO:0051082	GO:0051082	unfolded protein binding
GO:0009768	GO:0009768	photosynthesis, light harvesting in photosystem I
GO:0010287	GO:0010287	plastoglobule
GO:0005978	GO:0005978	glycogen biosynthetic process
GO:0008878	GO:0008878	glucose-1-phosphate adenylyltransferase activity
GO:0071586	GO:0071586	CAAX-box protein processing
GO:0008540	GO:0008540	proteasome regulatory particle, base subcomplex
GO:0006099	GO:0006099	tricarboxylic acid cycle
GO:2001070	GO:2001070	starch binding
GO:0140662	GO:0140662	ATP-dependent protein folding chaperone
GO:0051117	GO:0051117	ATPase binding
GO:0005832	GO:0005832	chaperonin-containing T-complex
GO:0009368	GO:0009368	endopeptidase Clp complex
GO:0004176	GO:0004176	ATP-dependent peptidase activity
GO:0009773	GO:0009773	photosynthetic electron transport in photosystem I
GO:0006572	GO:0006572	tyrosine catabolic process
GO:0034338	GO:0034338	short-chain carboxylesterase activity
GO:0015995	GO:0015995	chlorophyll biosynthetic process
