## Supplementary material for "Photoperiodic Plasticity of Transcriptomic and Photosynthetic Rhythms in the Liverwort *Marchantia polymorpha*": Sup. Table S7

go	description	ld_phase	sd_phase
GO:0006629	GO:0006629	lipid metabolic process	14.7448217493201	8.76243454686739
GO:0006793	GO:0006793	phosphorus metabolic process	15.913655651387	9.33157262336401
GO:0006796	GO:0006796	phosphate-containing compound metabolic process	15.9174753700212	9.41942615195073
GO:0008150	GO:0008150	biological_process	14.9740048673724	9.35831065380345
GO:0008152	GO:0008152	metabolic process	14.7677400611253	9.18260359662999
GO:0009056	GO:0009056	catabolic process	13.9846977411132	8.01758941319732
GO:0009987	GO:0009987	cellular process	14.9205288064936	9.43088530785335
GO:0016042	GO:0016042	lipid catabolic process	13.6562019385715	8.26587112442068
GO:0044238	GO:0044238	primary metabolic process	15.0236612096171	9.58367405322157
GO:0016310	GO:0016310	phosphorylation	15.8372612787029	9.09475006804327
GO:0019538	GO:0019538	protein metabolic process	15.2910415140115	10.0725980383999
GO:0036211	GO:0036211	protein modification process	16.2536106098313	10.4813079322599
GO:0043170	GO:0043170	macromolecule metabolic process	15.1688105177169	9.93126844893427
GO:0043412	GO:0043412	macromolecule modification	16.3758416061258	11.3827615299324
GO:0006139	GO:0006139	nucleobase-containing compound metabolic process	14.8097569661016	9.47290221282961
GO:0006351	GO:0006351	DNA-templated transcription	15.3215992630851	8.47977536793618
GO:0006355	GO:0006355	regulation of DNA-templated transcription	15.207007704059	8.27733028032329
GO:0009058	GO:0009058	biosynthetic process	14.7371823120517	9.34303177926663
GO:0009059	GO:0009059	macromolecule biosynthetic process	15.1535316431801	9.59131349048998
GO:0009889	GO:0009889	regulation of biosynthetic process	15.1688105177169	8.47977536793618
GO:0009892	GO:0009892	negative regulation of metabolic process	14.8823316201515	8.45685705613095
GO:0010467	GO:0010467	gene expression	14.9778245860066	10.6608347080675
GO:0010468	GO:0010468	regulation of gene expression	14.8861513387857	8.26205140578647
GO:0010556	GO:0010556	regulation of macromolecule biosynthetic process	15.1764499549853	8.47977536793618
GO:0010605	GO:0010605	negative regulation of macromolecule metabolic process	15.1497119245459	8.45685705613095
GO:0016070	GO:0016070	RNA metabolic process	14.9701851487382	9.89689098122642
GO:0019219	GO:0019219	regulation of nucleobase-containing compound metabolic process	14.8976104946883	8.20475562627339
GO:0019222	GO:0019222	regulation of metabolic process	14.9205288064936	8.42629930705731
GO:0032774	GO:0032774	RNA biosynthetic process	15.3215992630851	8.47977536793618
GO:0034654	GO:0034654	nucleobase-containing compound biosynthetic process	15.2299260158642	8.62110495740179
GO:0048519	GO:0048519	negative regulation of biological process	15.1688105177169	9.33921206063242
GO:0048523	GO:0048523	negative regulation of cellular process	15.1611710804485	10.1642712856208
GO:0050789	GO:0050789	regulation of biological process	14.9892837419093	8.70513876735431
GO:0050794	GO:0050794	regulation of cellular process	15.1764499549853	8.86556694999094
GO:0051252	GO:0051252	regulation of RNA metabolic process	14.8976104946883	8.22767393807862
GO:0060255	GO:0060255	regulation of macromolecule metabolic process	14.9892837419093	8.44539790022833
GO:0065007	GO:0065007	biological regulation	15.3712556053298	8.84264863818571
GO:0080090	GO:0080090	regulation of primary metabolic process	14.9892837419093	8.47977536793618
GO:0090304	GO:0090304	nucleic acid metabolic process	15.0427598027881	10.0344008520578
GO:2001141	GO:2001141	regulation of RNA biosynthetic process	15.207007704059	8.27733028032329
GO:0007154	GO:0007154	cell communication	16.2803486402707	11.4515164653481
GO:0007165	GO:0007165	signal transduction	16.2803486402707	11.4171389976402
GO:0023052	GO:0023052	signaling	16.3529232943206	11.56228830574
GO:0035556	GO:0035556	intracellular signal transduction	15.8983767768502	11.5088122448611
GO:0050896	GO:0050896	response to stimulus	15.0351203655197	8.75097539096477
GO:0051716	GO:0051716	cellular response to stimulus	15.9098359327528	9.57221489731895
GO:0006810	GO:0006810	transport	15.7761457805556	9.44234446375597
GO:0051179	GO:0051179	localization	15.7761457805556	9.49200080600064
GO:0051234	GO:0051234	establishment of localization	15.7417683128477	9.44234446375597
GO:0016043	GO:0016043	cellular component organization	14.2673569200444	9.45762333829279
GO:0022607	GO:0022607	cellular component assembly	13.8853850566239	9.3239331860956
GO:0044085	GO:0044085	cellular component biogenesis	14.7486414679543	11.3101868758824
GO:0071840	GO:0071840	cellular component organization or biogenesis	14.7448217493201	9.97328535391053
GO:0009057	GO:0009057	macromolecule catabolic process	13.9044836497949	8.7013190487201
GO:1901135	GO:1901135	carbohydrate derivative metabolic process	14.8021175288332	9.23225993887466
GO:0000375	GO:0000375	RNA splicing, via transesterification reactions	13.5874470031558	9.93890788620268
GO:0000377	GO:0000377	RNA splicing, via transesterification reactions with bulged adenosine as nucleophile	13.5874470031558	9.93890788620268
GO:0006396	GO:0006396	RNA processing	14.8937907760541	12.8387821508516
GO:0006397	GO:0006397	mRNA processing	13.8930244938923	9.93890788620268
GO:0008380	GO:0008380	RNA splicing	13.423199101885	8.7662542655016
GO:0016071	GO:0016071	mRNA metabolic process	13.9312216802343	9.93890788620268
GO:0006082	GO:0006082	organic acid metabolic process	13.163458234759	9.09093034940906
GO:0019752	GO:0019752	carboxylic acid metabolic process	13.2513117633458	9.18260359662999
GO:0032787	GO:0032787	monocarboxylic acid metabolic process	13.3047878242246	8.71277820462272
GO:0043436	GO:0043436	oxoacid metabolic process	13.2513117633458	9.18260359662999
GO:0044281	GO:0044281	small molecule metabolic process	13.0870638620749	8.64784298784122
GO:0016192	GO:0016192	vesicle-mediated transport	15.0694978332276	9.78993885946867
GO:0046907	GO:0046907	intracellular transport	14.8937907760541	9.44998390102438
GO:0051641	GO:0051641	cellular localization	14.8937907760541	9.41178671468232
GO:0051649	GO:0051649	establishment of localization in cell	14.8823316201515	9.49964024326905
GO:0006996	GO:0006996	organelle organization	13.9426808361369	9.10238950531168
GO:0010256	GO:0010256	endomembrane system organization	14.8212161220042	9.36976980970606
GO:0016050	GO:0016050	vesicle organization	15.4209119475745	9.55693602278213
GO:1903311	GO:1903311	regulation of mRNA metabolic process	13.1138018925144	8.89230498043038
GO:0006401	GO:0006401	RNA catabolic process	14.1604047982867	8.04432744363676
GO:0006402	GO:0006402	mRNA catabolic process	14.1604047982867	8.42629930705731
GO:0009894	GO:0009894	regulation of catabolic process	15.1611710804485	8.17419787719975
GO:0010608	GO:0010608	post-transcriptional regulation of gene expression	13.6409230640347	9.23607965750887
GO:0010629	GO:0010629	negative regulation of gene expression	13.7669737789635	8.44157818159413
GO:0034655	GO:0034655	nucleobase-containing compound catabolic process	13.3773624782745	7.77694713924237
GO:0043487	GO:0043487	regulation of RNA stability	13.7669737789635	8.79681201457524
GO:0061013	GO:0061013	regulation of mRNA catabolic process	14.1604047982867	9.16732472209317
GO:0065008	GO:0065008	regulation of biological quality	15.7455880314819	8.78153314003842
GO:0018193	GO:0018193	peptidyl-amino acid modification	15.9442134004606	12.6516159377755
GO:0006357	GO:0006357	regulation of transcription by RNA polymerase II	14.7028048443438	8.26969084305488
GO:0006366	GO:0006366	transcription by RNA polymerase II	14.6531485020992	8.39192183934946
GO:0009893	GO:0009893	positive regulation of metabolic process	15.3636161680614	10.4774882136257
GO:0010604	GO:0010604	positive regulation of macromolecule metabolic process	15.3636161680614	10.4774882136257
GO:0045935	GO:0045935	positive regulation of nucleobase-containing compound metabolic process	14.6225907530255	8.44539790022833
GO:0048518	GO:0048518	positive regulation of biological process	15.3636161680614	11.4782544957875
GO:0048522	GO:0048522	positive regulation of cellular process	15.5202246320638	12.4950074737731
GO:0051254	GO:0051254	positive regulation of RNA metabolic process	14.1604047982867	8.42629930705731
GO:0006486	GO:0006486	protein glycosylation	19.0611038059723	13.5950864404243
GO:0009100	GO:0009100	glycoprotein metabolic process	18.8395601251884	14.4201456654126
GO:0009101	GO:0009101	glycoprotein biosynthetic process	19.0611038059723	13.5950864404243
GO:0043413	GO:0043413	macromolecule glycosylation	19.0611038059723	13.5950864404243
GO:0070085	GO:0070085	glycosylation	19.1909742395353	12.7700272154359
GO:1901137	GO:1901137	carbohydrate derivative biosynthetic process	18.8395601251884	10.966412198804
GO:0033036	GO:0033036	macromolecule localization	15.0885964263986	9.37358952834027
GO:0061024	GO:0061024	membrane organization	16.45223597881	12.1130356103525
GO:0018202	GO:0018202	peptidyl-histidine modification	20.9346757960501	14.8250358406384
GO:0022613	GO:0022613	ribonucleoprotein complex biogenesis	15.1038753009354	13.3888216341772
GO:0008104	GO:0008104	protein localization	14.9587259928356	9.36976980970606
GO:0045184	GO:0045184	establishment of protein localization	14.9167090878593	9.38122896560868
GO:0070727	GO:0070727	cellular macromolecule localization	14.9587259928356	9.36976980970606
GO:0071705	GO:0071705	nitrogen compound transport	14.9167090878593	9.44234446375597
GO:0000278	GO:0000278	mitotic cell cycle	12.9151765235357	9.05655288170121
GO:0007049	GO:0007049	cell cycle	13.533970942277	9.01453597672495
GO:0006950	GO:0006950	response to stress	16.8762247472068	8.43011902569151
GO:0033554	GO:0033554	cellular response to stress	14.2902752318496	8.39192183934946
GO:0032446	GO:0032446	protein modification by small protein conjugation	16.3643824502232	9.21698106433784
GO:0070647	GO:0070647	protein modification by small protein conjugation or removal	16.1428387694393	9.59895292775839
GO:0009314	GO:0009314	response to radiation	8.0023105386605	4.82048491636733
GO:0009628	GO:0009628	response to abiotic stimulus	8.18183731446816	5.65318357862412
GO:0050790	GO:0050790	regulation of catalytic activity	14.9625457114698	10.8861981074856
GO:0065009	GO:0065009	regulation of molecular function	15.245204890401	10.9052967006567
GO:0006508	GO:0006508	proteolysis	14.3857681977048	9.25135853204569
GO:0006631	GO:0006631	fatty acid metabolic process	13.6562019385715	9.1902430338984
GO:0009062	GO:0009062	fatty acid catabolic process	12.9304553980725	8.11308237905246
GO:0019395	GO:0019395	fatty acid oxidation	12.9304553980725	8.11308237905246
GO:0030258	GO:0030258	lipid modification	13.6791202503768	8.11308237905246
GO:0034440	GO:0034440	lipid oxidation	13.6562019385715	8.11308237905246
GO:0072329	GO:0072329	monocarboxylic acid catabolic process	13.2818695124194	8.23531337534703
GO:0007017	GO:0007017	microtubule-based process	13.5416103795454	8.80827117047786
GO:0055085	GO:0055085	transmembrane transport	17.4797402914112	9.45762333829279
GO:0016311	GO:0016311	dephosphorylation	17.3345909833114	14.6111315971229
GO:0019941	GO:0019941	modification-dependent protein catabolic process	14.4430639772179	8.98779794628551
GO:0030163	GO:0030163	protein catabolic process	13.9846977411132	8.97251907174869
GO:0043632	GO:0043632	modification-dependent macromolecule catabolic process	14.4430639772179	8.98779794628551
GO:0051603	GO:0051603	proteolysis involved in protein catabolic process	13.9846977411132	8.97251907174869
GO:0000398	GO:0000398	mRNA splicing, via spliceosome	13.4957737559349	9.84341492034754
GO:0022618	GO:0022618	protein-RNA complex assembly	14.4163259467784	11.2719896895404
GO:0071826	GO:0071826	protein-RNA complex organization	14.4163259467784	11.2719896895404
GO:0006811	GO:0006811	monoatomic ion transport	17.1665233634064	9.47672193146382
GO:0030001	GO:0030001	metal ion transport	17.5217571963875	13.8166301212082
GO:0003006	GO:0003006	developmental process involved in reproduction	12.8502413067542	8.10162322314984
GO:0048608	GO:0048608	reproductive structure development	12.288742667526	8.02140913183153
GO:0061458	GO:0061458	reproductive system development	12.288742667526	8.02140913183153
GO:0006952	GO:0006952	defense response	15.4476499780139	10.3934544036731
GO:0006511	GO:0006511	ubiquitin-dependent protein catabolic process	14.4430639772179	8.98779794628551
GO:0010498	GO:0010498	proteasomal protein catabolic process	14.8517738710779	9.25135853204569
GO:0016567	GO:0016567	protein ubiquitination	16.5897458496414	8.84646835681991
GO:0006468	GO:0006468	protein phosphorylation	15.9174753700212	9.28191628111934
GO:0016197	GO:0016197	endosomal transport	14.5538358176098	9.9503670421053
GO:0016482	GO:0016482	cytosolic transport	14.985464023275	9.96946563527632
GO:0032786	GO:0032786	positive regulation of DNA-templated transcription, elongation	12.8426018694858	6.93660903971717
GO:0010646	GO:0010646	regulation of cell communication	17.6439881926821	14.8555935897121
GO:0023051	GO:0023051	regulation of signaling	17.6439881926821	14.8555935897121
GO:0006886	GO:0006886	intracellular protein transport	14.8823316201515	9.38122896560868
GO:0015031	GO:0015031	protein transport	14.9167090878593	9.44234446375597
GO:0051668	GO:0051668	localization within membrane	16.081723271292	11.1077417882696
GO:0009765	GO:0009765	photosynthesis, light harvesting	7.97557250822106	4.69443420143855
GO:0015979	GO:0015979	photosynthesis	7.19634990684314	4.25134683987071
GO:0019684	GO:0019684	photosynthesis, light reaction	7.19634990684314	3.62376706827075
GO:0030162	GO:0030162	regulation of proteolysis	19.0229066196302	15.4591091339165
GO:0015980	GO:0015980	energy derivation by oxidation of organic compounds	11.3254657504193	7.62797811250836
GO:0009451	GO:0009451	RNA modification	20.8307794491997	16.3720218874916
GO:0016053	GO:0016053	organic acid biosynthetic process	12.8960779303646	9.6065923650268
GO:0046394	GO:0046394	carboxylic acid biosynthetic process	12.9648328657803	10.0076628216184
GO:0043161	GO:0043161	proteasome-mediated ubiquitin-dependent protein catabolic process	15.5546020997717	9.18260359662999
GO:0000226	GO:0000226	microtubule cytoskeleton organization	13.6638413758399	8.75479510959898
GO:0007010	GO:0007010	cytoskeleton organization	13.9579597106738	8.98779794628551
GO:0007051	GO:0007051	spindle organization	12.9113568049015	8.43775846295993
GO:0007052	GO:0007052	mitotic spindle organization	12.9151765235357	8.57908805242553
GO:0051225	GO:0051225	spindle assembly	12.9113568049015	8.80827117047786
GO:0070925	GO:0070925	organelle assembly	13.6218244708637	8.30788802939694
GO:0140694	GO:0140694	membraneless organelle assembly	13.4995934745691	8.80827117047786
GO:1902850	GO:1902850	microtubule cytoskeleton organization involved in mitosis	12.9151765235357	8.57908805242553
GO:0018209	GO:0018209	peptidyl-serine modification	15.9442134004606	9.66770786317409
GO:0033365	GO:0033365	protein localization to organelle	15.6768330960662	9.44998390102438
GO:0034504	GO:0034504	protein localization to nucleus	14.2177005777997	7.87244010509751
GO:0006606	GO:0006606	protein import into nucleus	14.1680442355551	7.44081189943229
GO:0006913	GO:0006913	nucleocytoplasmic transport	14.0114357715526	8.16655843993133
GO:0051169	GO:0051169	nuclear transport	14.0114357715526	8.16655843993133
GO:0051170	GO:0051170	import into nucleus	14.2177005777997	7.87244010509751
GO:0072594	GO:0072594	establishment of protein localization to organelle	15.4973063202586	9.45762333829279
GO:0097435	GO:0097435	supramolecular fiber organization	14.3017343877523	9.17114444072738
GO:0061025	GO:0061025	membrane fusion	17.5408557895585	14.3322921368259
GO:0043488	GO:0043488	regulation of mRNA stability	14.1604047982867	9.16732472209317
GO:1903313	GO:1903313	positive regulation of mRNA metabolic process	13.4957737559349	9.16732472209317
GO:0048193	GO:0048193	Golgi vesicle transport	14.9587259928356	9.92744873030006
GO:0051604	GO:0051604	protein maturation	20.0504109322315	17.8349741243923
GO:0031109	GO:0031109	microtubule polymerization or depolymerization	13.4461174136902	8.57908805242553
GO:0046785	GO:0046785	microtubule polymerization	14.1031090187736	8.86174723135673
GO:0051258	GO:0051258	protein polymerization	14.1031090187736	8.86174723135673
GO:0031145	GO:0031145	anaphase-promoting complex-dependent catabolic process	16.3529232943206	9.05655288170121
GO:0140352	GO:0140352	export from cell	18.0679769610789	12.4491708501626
GO:0072527	GO:0072527	pyrimidine-containing compound metabolic process	15.9785908681685	9.20552190843523
GO:0009895	GO:0009895	negative regulation of catabolic process	11.4171389976402	7.50192739757958
GO:0015931	GO:0015931	nucleobase-containing compound transport	12.9075370862673	8.54853030335188
GO:0051168	GO:0051168	nuclear export	13.0450469570987	8.16655843993133
GO:0042886	GO:0042886	amide transport	12.9419145539751	7.57068233299528
GO:0009060	GO:0009060	aerobic respiration	12.2925623861602	8.22767393807862
GO:0045333	GO:0045333	cellular respiration	12.2925623861602	8.22767393807862
GO:0031503	GO:0031503	protein-containing complex localization	14.0114357715526	8.80445145184365
GO:0006457	GO:0006457	protein folding	12.567582127823	8.25059224988386
GO:0006892	GO:0006892	post-Golgi vesicle-mediated transport	15.3903541985008	10.5462431490414
GO:0007034	GO:0007034	vacuolar transport	15.653914784261	10.595899491286
GO:0022406	GO:0022406	membrane docking	16.8953233403778	11.1459389746116
GO:0051640	GO:0051640	organelle localization	14.4316048213153	9.36595009107186
GO:0140056	GO:0140056	organelle localization by membrane tethering	16.8953233403778	11.1459389746116
GO:0061919	GO:0061919	process utilizing autophagic mechanism	14.1565850796525	7.68527389202144
GO:0006914	GO:0006914	autophagy	14.1565850796525	7.68527389202144
GO:0007033	GO:0007033	vacuole organization	13.5798075658874	8.0061302572947
GO:0016236	GO:0016236	macroautophagy	13.6218244708637	7.70055276655826
GO:1905037	GO:1905037	autophagosome organization	13.6562019385715	7.84188235602387
GO:0032527	GO:0032527	protein exit from endoplasmic reticulum	12.3536778843075	6.54699773902821
GO:0000272	GO:0000272	polysaccharide catabolic process	10.985510791975	7.35677808947977
GO:0009698	GO:0009698	phenylpropanoid metabolic process	19.7104559737872	14.9090696505909
GO:0009416	GO:0009416	response to light stimulus	8.0023105386605	4.69443420143855
GO:0032509	GO:0032509	endosome transport via multivesicular body sorting pathway	15.8181626855318	11.2567108150036
GO:0045324	GO:0045324	late endosome to vacuole transport	15.7761457805556	10.6417361148965
GO:0071985	GO:0071985	multivesicular body sorting pathway	15.8181626855318	11.2567108150036
GO:0000054	GO:0000054	ribosomal subunit export from nucleus	13.9732385852106	8.6974993300859
GO:0033750	GO:0033750	ribosome localization	13.9732385852106	8.6974993300859
GO:0006887	GO:0006887	exocytosis	15.3483372935246	9.48054165009802
GO:0032940	GO:0032940	secretion by cell	15.5087654761612	9.85487407625016
GO:0046903	GO:0046903	secretion	15.4285513848429	9.66770786317409
GO:0006805	GO:0006805	xenobiotic metabolic process	11.9328010132579	8.11308237905246
GO:0009410	GO:0009410	response to xenobiotic stimulus	11.9328010132579	8.11308237905246
GO:0042178	GO:0042178	xenobiotic catabolic process	11.9328010132579	8.11308237905246
GO:0071466	GO:0071466	cellular response to xenobiotic stimulus	11.9328010132579	8.11308237905246
GO:0044804	GO:0044804	nucleophagy	13.6562019385715	6.00459769297103
GO:0040007	GO:0040007	growth	13.4117399459824	7.95265419641583
GO:0040008	GO:0040008	regulation of growth	14.7142640002465	8.59054720832814
GO:0098876	GO:0098876	vesicle-mediated transport to the plasma membrane	14.8326752779068	9.36213037243765
GO:0006635	GO:0006635	fatty acid beta-oxidation	12.7089117172886	8.11308237905246
GO:0043087	GO:0043087	regulation of GTPase activity	15.7188500010425	11.0695446019275
GO:0006897	GO:0006897	endocytosis	14.1795033914577	7.52866542801902
GO:0006898	GO:0006898	receptor-mediated endocytosis	14.7486414679543	7.65089642431359
GO:0006888	GO:0006888	endoplasmic reticulum to Golgi vesicle-mediated transport	14.8441344338094	9.59131349048998
GO:0006900	GO:0006900	vesicle budding from membrane	14.4889006008283	9.36976980970606
GO:0007032	GO:0007032	endosome organization	12.995390614854	8.55235002198609
GO:0015840	GO:0015840	urea transport	12.9419145539751	7.57068233299528
GO:0019755	GO:0019755	one-carbon compound transport	12.9419145539751	7.57068233299528
GO:0007020	GO:0007020	microtubule nucleation	13.4461174136902	8.57908805242553
GO:0000045	GO:0000045	autophagosome assembly	13.6562019385715	7.84188235602387
GO:0000209	GO:0000209	protein polyubiquitination	17.0213740553066	11.5699277430084
GO:0042147	GO:0042147	retrograde transport, endosome to Golgi	14.0992893001394	9.78993885946867
GO:0006891	GO:0006891	intra-Golgi vesicle-mediated transport	14.9052499319567	10.148992411084
GO:0097352	GO:0097352	autophagosome maturation	12.5064666296757	6.60429351854129
GO:0017183	GO:0017183	protein histidyl modification to diphthamide	20.9346757960501	14.8250358406384
GO:0006303	GO:0006303	double-strand break repair via nonhomologous end joining	20.2203884114537	15.5698809743085
GO:0046777	GO:0046777	protein autophosphorylation	17.2620163292615	10.9625924801698
GO:0009768	GO:0009768	photosynthesis, light harvesting in photosystem I	8.0710654740762	4.97327366173555
GO:0005978	GO:0005978	glycogen biosynthetic process	5.06876662759068	1.85218156572624
GO:0018105	GO:0018105	peptidyl-serine phosphorylation	15.9709514309001	10.9625924801698
GO:0006890	GO:0006890	retrograde vesicle-mediated transport, Golgi to endoplasmic reticulum	14.6034921598545	10.038220570692
GO:0006099	GO:0006099	tricarboxylic acid cycle	13.2436723260773	9.24371909477728
GO:0010124	GO:0010124	phenylacetate catabolic process	11.9328010132579	8.11308237905246
GO:0072583	GO:0072583	clathrin-dependent endocytosis	14.1871428287261	7.26128512362463
GO:0034063	GO:0034063	stress granule assembly	12.5446638160177	6.89459213474091
GO:0071918	GO:0071918	urea transmembrane transport	12.9419145539751	7.57068233299528
GO:0033962	GO:0033962	P-body assembly	12.9419145539751	7.09321750371959
GO:0000056	GO:0000056	ribosomal small subunit export from nucleus	13.4308385391534	8.26205140578647
