## Supplementary material for "Photoperiodic Plasticity of Transcriptomic and Photosynthetic Rhythms in the Liverwort *Marchantia polymorpha*": Sup. Table S8

go	description	ld_phase	sd_phase
GO:0003674	GO:0003674	molecular_function	15.6462753469926	9.56457546005054
GO:0005488	GO:0005488	binding	15.2528443276694	9.28573599975354
GO:0043167	GO:0043167	ion binding	14.3017343877523	8.57908805242553
GO:0043169	GO:0043169	cation binding	13.8968442125265	8.4912345238388
GO:0046872	GO:0046872	metal ion binding	13.8968442125265	8.51797255427824
GO:0003824	GO:0003824	catalytic activity	14.8479541524437	9.23989937614308
GO:0004620	GO:0004620	phospholipase activity	14.7868386542964	9.08329091214065
GO:0016787	GO:0016787	hydrolase activity	14.9969231791777	9.33921206063242
GO:0016788	GO:0016788	hydrolase activity, acting on ester bonds	17.9572051206869	11.1994150354905
GO:0042578	GO:0042578	phosphoric ester hydrolase activity	16.1390190508051	10.2597642514759
GO:0016301	GO:0016301	kinase activity	15.7914246550924	9.14822612892215
GO:0016740	GO:0016740	transferase activity	16.2574303284655	9.61805152092942
GO:0016772	GO:0016772	transferase activity, transferring phosphorus-containing groups	15.8372612787029	9.14440641028794
GO:0016773	GO:0016773	phosphotransferase activity, alcohol group as acceptor	15.7570471873846	8.93814160404084
GO:0140096	GO:0140096	catalytic activity, acting on a protein	15.9212950886554	9.93126844893427
GO:0000166	GO:0000166	nucleotide binding	14.0496329578947	8.70895848598851
GO:0017076	GO:0017076	purine nucleotide binding	14.0037963342842	8.65930214374384
GO:0030554	GO:0030554	adenyl nucleotide binding	13.8280892771108	8.37282324617843
GO:0032553	GO:0032553	ribonucleotide binding	13.9655991479422	8.52179227291244
GO:0032555	GO:0032555	purine ribonucleotide binding	14.0076160529184	8.68985989281748
GO:0032559	GO:0032559	adenyl ribonucleotide binding	13.8395484330134	8.38810212071525
GO:0035639	GO:0035639	purine ribonucleoside triphosphate binding	13.9732385852106	8.44539790022833
GO:0036094	GO:0036094	small molecule binding	14.0305343647237	8.71277820462272
GO:0043168	GO:0043168	anion binding	14.1795033914577	8.71659792325692
GO:0097367	GO:0097367	carbohydrate derivative binding	13.9846977411132	8.69367961145169
GO:1901265	GO:1901265	nucleoside phosphate binding	14.0496329578947	8.70895848598851
GO:1901363	GO:1901363	heterocyclic compound binding	14.1413062051156	8.89230498043038
GO:0004672	GO:0004672	protein kinase activity	16.0091486172421	9.14822612892215
GO:0005515	GO:0005515	protein binding	15.8487204346055	9.89689098122642
GO:0019899	GO:0019899	enzyme binding	14.2558977641418	8.9075838549672
GO:0051020	GO:0051020	GTPase binding	14.7257231561491	9.37740924697447
GO:0003676	GO:0003676	nucleic acid binding	14.4583428517547	9.47290221282961
GO:0005215	GO:0005215	transporter activity	17.4530022609718	9.54547686687951
GO:0022857	GO:0022857	transmembrane transporter activity	17.4835600100454	9.43088530785335
GO:0140657	GO:0140657	ATP-dependent activity	12.4071539451863	7.80368516968181
GO:0016462	GO:0016462	pyrophosphatase activity	13.961779429308	8.43011902569151
GO:0016817	GO:0016817	hydrolase activity, acting on acid anhydrides	13.961779429308	8.43011902569151
GO:0016818	GO:0016818	hydrolase activity, acting on acid anhydrides, in phosphorus-containing anhydrides	13.961779429308	8.43011902569151
GO:0017111	GO:0017111	ribonucleoside triphosphate phosphatase activity	13.8433681516476	8.3537246530074
GO:0008324	GO:0008324	monoatomic cation transmembrane transporter activity	17.4682811355086	9.99620366571576
GO:0015075	GO:0015075	monoatomic ion transmembrane transporter activity	17.4644614168744	9.59131349048998
GO:0015318	GO:0015318	inorganic molecular entity transmembrane transporter activity	17.5141177591191	9.71736420541876
GO:0022890	GO:0022890	inorganic cation transmembrane transporter activity	17.4797402914112	10.1451726924498
GO:0003723	GO:0003723	RNA binding	13.5148723491059	10.0038431029842
GO:0044877	GO:0044877	protein-containing complex binding	14.9090696505909	9.50727968053746
GO:0046914	GO:0046914	transition metal ion binding	15.1955485481563	8.92668244813823
GO:0004386	GO:0004386	helicase activity	13.2322131701747	8.31170774803114
GO:0008186	GO:0008186	ATP-dependent activity, acting on RNA	12.9801117403172	8.41102043252048
GO:0140098	GO:0140098	catalytic activity, acting on RNA	14.0419935206263	11.2719896895404
GO:0016877	GO:0016877	ligase activity, forming carbon-sulfur bonds	16.4178585111021	9.11002894258009
GO:0004175	GO:0004175	endopeptidase activity	13.5568892540822	9.05655288170121
GO:0008233	GO:0008233	peptidase activity	14.7868386542964	9.72118392405297
GO:0016746	GO:0016746	acyltransferase activity	17.8120558125871	13.5989061590585
GO:0140110	GO:0140110	transcription regulator activity	14.947266836933	8.05578659953937
GO:0019001	GO:0019001	guanyl nucleotide binding	14.5232780685362	9.06037260033542
GO:0032561	GO:0032561	guanyl ribonucleotide binding	14.5232780685362	8.89230498043038
GO:0019787	GO:0019787	ubiquitin-like protein transferase activity	17.1818022379432	9.56075574141634
GO:0008234	GO:0008234	cysteine-type peptidase activity	15.8525401532397	11.8296686101344
GO:0008092	GO:0008092	cytoskeletal protein binding	14.4125062281442	9.15586556619055
GO:0015631	GO:0015631	tubulin binding	13.7440554671583	8.9114035736014
GO:0046873	GO:0046873	metal ion transmembrane transporter activity	17.4988388845823	14.1222076119446
GO:0030234	GO:0030234	enzyme regulator activity	14.9625457114698	10.855640358412
GO:0098772	GO:0098772	molecular function regulator activity	14.9625457114698	10.855640358412
GO:0005543	GO:0005543	phospholipid binding	15.394173917135	8.50269367974142
GO:0008289	GO:0008289	lipid binding	15.1267936127407	8.6974993300859
GO:0004842	GO:0004842	ubiquitin-protein transferase activity	17.1665233634064	9.6715275818083
GO:0030695	GO:0030695	GTPase regulator activity	16.0511655222184	11.0504460087565
GO:0060589	GO:0060589	nucleoside-triphosphatase regulator activity	16.0511655222184	11.0504460087565
GO:0003677	GO:0003677	DNA binding	15.2528443276694	8.84264863818571
GO:0043565	GO:0043565	sequence-specific DNA binding	18.4499488244994	8.68604017418328
GO:0004497	GO:0004497	monooxygenase activity	12.0862975799131	8.10926266041825
GO:0008047	GO:0008047	enzyme activator activity	16.2268725793918	11.5202714007638
GO:0017171	GO:0017171	serine hydrolase activity	12.6134187514334	8.54471058471768
GO:0008236	GO:0008236	serine-type peptidase activity	12.6134187514334	8.54471058471768
GO:0030674	GO:0030674	protein-macromolecule adaptor activity	16.880044465841	10.0496797265946
GO:0060090	GO:0060090	molecular adaptor activity	15.9900500240711	9.93508816756848
GO:0003700	GO:0003700	DNA-binding transcription factor activity	14.9319879623962	7.73111051563191
GO:0032182	GO:0032182	ubiquitin-like protein binding	13.4690357254955	7.17343159503791
GO:0008017	GO:0008017	microtubule binding	13.7440554671583	8.9114035736014
GO:0016705	GO:0016705	oxidoreductase activity, acting on paired donors, with incorporation or reduction of molecular oxygen	12.3651370402101	8.16655843993133
GO:0140030	GO:0140030	modification-dependent protein binding	14.2329794523366	7.99849082002629
GO:0015108	GO:0015108	chloride transmembrane transporter activity	18.0832558356157	13.2207540142721
GO:0016408	GO:0016408	C-acyltransferase activity	11.9328010132579	8.11308237905246
GO:0030276	GO:0030276	clathrin binding	14.9167090878593	7.90681757280536
GO:0004674	GO:0004674	protein serine/threonine kinase activity	14.5805738480493	7.95647391505003
GO:0042887	GO:0042887	amide transmembrane transporter activity	13.293328668322	7.38733583855341
GO:0000149	GO:0000149	SNARE binding	14.8632330269805	11.7838319865239
GO:0005506	GO:0005506	iron ion binding	12.1168553289867	8.10926266041825
GO:0035091	GO:0035091	phosphatidylinositol binding	13.9426808361369	7.84188235602387
GO:1901981	GO:1901981	phosphatidylinositol phosphate binding	15.5087654761612	8.16655843993133
GO:0003729	GO:0003729	mRNA binding	12.9380948353409	8.26587112442068
GO:0035673	GO:0035673	oligopeptide transmembrane transporter activity	14.0076160529184	7.38733583855341
GO:0003724	GO:0003724	RNA helicase activity	12.9801117403172	8.41102043252048
GO:0003988	GO:0003988	acetyl-CoA C-acyltransferase activity	11.9328010132579	8.11308237905246
GO:1902936	GO:1902936	phosphatidylinositol bisphosphate binding	14.9014302133225	8.16655843993133
GO:0031490	GO:0031490	chromatin DNA binding	13.2780497937852	7.24600624908781
GO:0016725	GO:0016725	oxidoreductase activity, acting on CH or CH2 groups	9.83195576444493	6.03133572341047
GO:0005509	GO:0005509	calcium ion binding	14.5614752548782	8.14745984676031
GO:0005524	GO:0005524	ATP binding	13.8166301212082	8.32698662256796
GO:0031267	GO:0031267	small GTPase binding	14.7257231561491	9.37740924697447
GO:0003735	GO:0003735	structural constituent of ribosome	3.58404199447501	18.5263431971835
GO:0016887	GO:0016887	ATP hydrolysis activity	12.9304553980725	8.04432744363676
GO:0008270	GO:0008270	zinc ion binding	16.3338247011496	11.4400573094454
GO:0003924	GO:0003924	GTPase activity	15.4629288525507	9.83959520171334
GO:0005525	GO:0005525	GTP binding	14.5232780685362	8.89230498043038
GO:0017056	GO:0017056	structural constituent of nuclear pore	13.4881343186665	7.39497527582182
GO:0005484	GO:0005484	SNAP receptor activity	16.880044465841	12.6936328427518
GO:0043130	GO:0043130	ubiquitin binding	13.4690357254955	7.17343159503791
GO:0031593	GO:0031593	polyubiquitin modification-dependent protein binding	13.9503202734054	7.70437248519247
GO:0036402	GO:0036402	proteasome-activating activity	13.1061624552459	8.8388289195515
GO:0140662	GO:0140662	ATP-dependent protein folding chaperone	11.5928460548137	7.36059780811398
GO:0015204	GO:0015204	urea transmembrane transporter activity	12.9419145539751	7.57068233299528
GO:0019209	GO:0019209	kinase activator activity	17.6363487554137	13.3238864173957
GO:0005247	GO:0005247	voltage-gated chloride channel activity	15.802883810995	9.78229942220026
