## Supplementary material for "Photoperiodic Plasticity of Transcriptomic and Photosynthetic Rhythms in the Liverwort *Marchantia polymorpha*": Sup. Table S9

go	description	ld_phase	sd_phase
GO:0005575	GO:0005575	cellular_component	14.928168243762	9.68298673771091
GO:0016020	GO:0016020	membrane	15.5507823811375	9.38504868424288
GO:0071944	GO:0071944	cell periphery	15.9021964954844	9.44234446375597
GO:0110165	GO:0110165	cellular anatomical structure	14.9319879623962	9.69062617497932
GO:0005622	GO:0005622	intracellular anatomical structure	14.5461963803414	9.63333039546624
GO:0005737	GO:0005737	cytoplasm	14.4736217262915	9.38504868424288
GO:0012505	GO:0012505	endomembrane system	16.192495111684	11.2185136286615
GO:0043226	GO:0043226	organelle	14.7371823120517	10.2253867837681
GO:0043227	GO:0043227	membrane-bounded organelle	14.8212161220042	10.0955163502051
GO:0043229	GO:0043229	intracellular organelle	14.7371823120517	10.3361586241601
GO:0043231	GO:0043231	intracellular membrane-bounded organelle	14.8212161220042	10.1107952247419
GO:0005829	GO:0005829	cytosol	13.1138018925144	8.86938666862514
GO:0005840	GO:0005840	ribosome	3.58404199447501	18.312438953668
GO:0032991	GO:0032991	protein-containing complex	14.40868650951	10.0114825402526
GO:1990904	GO:1990904	ribonucleoprotein complex	13.9006639311607	11.3483840622245
GO:0031974	GO:0031974	membrane-enclosed lumen	15.0198414909829	13.0870638620749
GO:0043233	GO:0043233	organelle lumen	15.0198414909829	13.0870638620749
GO:0070013	GO:0070013	intracellular organelle lumen	15.0198414909829	13.0870638620749
GO:0030312	GO:0030312	external encapsulating structure	21.6191693752997	12.9075370862673
GO:0005634	GO:0005634	nucleus	14.8212161220042	10.7754262670937
GO:0005681	GO:0005681	spliceosomal complex	13.7134977180846	9.70590504951615
GO:0140513	GO:0140513	nuclear protein-containing complex	14.7601006238569	10.6570149894333
GO:1902494	GO:1902494	catalytic complex	14.3819484790706	9.6753473004425
GO:0031410	GO:0031410	cytoplasmic vesicle	14.8212161220042	9.65242898863727
GO:0031982	GO:0031982	vesicle	14.7104442816123	9.63333039546624
GO:0097708	GO:0097708	intracellular vesicle	14.8212161220042	9.65242898863727
GO:0009536	GO:0009536	plastid	4.86632153997779	2.58442162790343
GO:0000151	GO:0000151	ubiquitin ligase complex	17.5408557895585	10.0916966315709
GO:0031461	GO:0031461	cullin-RING ubiquitin ligase complex	17.437723386435	9.28955571838775
GO:0140535	GO:0140535	intracellular protein-containing complex	14.9205288064936	9.6065923650268
GO:1990234	GO:1990234	transferase complex	16.769272625449	12.4338919756258
GO:0005783	GO:0005783	endoplasmic reticulum	17.5523149454611	12.7700272154359
GO:0031090	GO:0031090	organelle membrane	14.3170132622891	9.44234446375597
GO:0042175	GO:0042175	nuclear outer membrane-endoplasmic reticulum membrane network	18.3162586723022	15.336878137622
GO:0098827	GO:0098827	endoplasmic reticulum subcompartment	18.2704220486918	15.3177795444509
GO:0031981	GO:0031981	nuclear lumen	15.8410809973371	13.2627709192484
GO:0005856	GO:0005856	cytoskeleton	14.1947822659945	9.36595009107186
GO:0005911	GO:0005911	cell-cell junction	20.3384177172506	12.0595595494736
GO:0030054	GO:0030054	cell junction	20.3292503925285	12.4224328197232
GO:0055044	GO:0055044	symplast	20.3384177172506	12.0595595494736
GO:0070161	GO:0070161	anchoring junction	20.3384177172506	12.0595595494736
GO:0005618	GO:0005618	cell wall	21.6489631806465	12.8349624322174
GO:0005773	GO:0005773	vacuole	14.7142640002465	9.68680645634512
GO:0098588	GO:0098588	bounding membrane of organelle	14.8861513387857	9.6065923650268
GO:0030532	GO:0030532	small nuclear ribonucleoprotein complex	14.2024217032629	9.68680645634512
GO:0097525	GO:0097525	spliceosomal snRNP complex	14.2024217032629	9.68680645634512
GO:0120114	GO:0120114	Sm-like protein family complex	13.7860723721345	8.19711618900498
GO:0005886	GO:0005886	plasma membrane	15.2834020767431	8.7013190487201
GO:0005794	GO:0005794	Golgi apparatus	15.2719429208405	10.3361586241601
GO:0098791	GO:0098791	Golgi apparatus subcompartment	15.5698809743085	9.3277529047298
GO:0005768	GO:0005768	endosome	14.9740048673724	9.31247403019298
GO:0008287	GO:0008287	protein serine/threonine phosphatase complex	14.4201456654126	8.216214782176
GO:1903293	GO:1903293	phosphatase complex	14.4201456654126	8.216214782176
GO:0005643	GO:0005643	nuclear pore	14.7333625934175	8.98779794628551
GO:0009507	GO:0009507	chloroplast	4.91979760085667	2.64286332300678
GO:0009526	GO:0009526	plastid envelope	5.3590652437903	3.5374414271377
GO:0009532	GO:0009532	plastid stroma	7.76166826470555	5.00001169217498
GO:0009570	GO:0009570	chloroplast stroma	7.90681757280536	5.12606240710377
GO:0009534	GO:0009534	chloroplast thylakoid	5.3590652437903	3.97632709820791
GO:0009579	GO:0009579	thylakoid	5.3628849624245	3.65547073293465
GO:0031976	GO:0031976	plastid thylakoid	5.3590652437903	3.97632709820791
GO:0034357	GO:0034357	photosynthetic membrane	6.23378081102336	4.033622877721
GO:0042170	GO:0042170	plastid membrane	6.1955836246813	4.22460880943127
GO:0042651	GO:0042651	thylakoid membrane	6.1955836246813	3.97632709820791
GO:0055035	GO:0055035	plastid thylakoid membrane	6.1955836246813	4.09473837586828
GO:0005789	GO:0005789	endoplasmic reticulum membrane	18.3162586723022	15.336878137622
GO:0000139	GO:0000139	Golgi membrane	17.1321458956985	10.6111783658228
GO:0005819	GO:0005819	spindle	13.6982188435478	9.06037260033542
GO:0005874	GO:0005874	microtubule	13.9503202734054	8.87702610589355
GO:0015630	GO:0015630	microtubule cytoskeleton	13.9503202734054	8.9763387903829
GO:0099080	GO:0099080	supramolecular complex	13.4995934745691	8.70513876735431
GO:0099081	GO:0099081	supramolecular polymer	13.7860723721345	8.70513876735431
GO:0099512	GO:0099512	supramolecular fiber	13.7860723721345	8.70513876735431
GO:0099513	GO:0099513	polymeric cytoskeletal fiber	13.7860723721345	8.70513876735431
GO:1905368	GO:1905368	peptidase complex	12.5752215650914	9.12912753575112
GO:0000502	GO:0000502	proteasome complex	12.2047088575735	8.98779794628551
GO:1905369	GO:1905369	endopeptidase complex	12.4109736638205	8.89230498043038
GO:0005839	GO:0005839	proteasome core complex	11.9862770741368	9.57603461595316
GO:0005770	GO:0005770	late endosome	15.7761457805556	10.6417361148965
GO:0010008	GO:0010008	endosome membrane	15.5316837879664	10.5462431490414
GO:0012506	GO:0012506	vesicle membrane	14.9319879623962	9.6065923650268
GO:0030659	GO:0030659	cytoplasmic vesicle membrane	14.9319879623962	9.6065923650268
GO:0098796	GO:0098796	membrane protein complex	14.4736217262915	9.45762333829279
GO:0030133	GO:0030133	transport vesicle	15.0236612096171	9.78229942220026
GO:0030134	GO:0030134	COPII-coated ER to Golgi transport vesicle	14.4316048213153	9.66006842590568
GO:0030135	GO:0030135	coated vesicle	14.8212161220042	9.63333039546624
GO:0030658	GO:0030658	transport vesicle membrane	14.8632330269805	9.55693602278213
GO:0030662	GO:0030662	coated vesicle membrane	14.8441344338094	9.49964024326905
GO:0035770	GO:0035770	ribonucleoprotein granule	13.4995934745691	7.76930770197396
GO:0036464	GO:0036464	cytoplasmic ribonucleoprotein granule	13.4995934745691	7.76930770197396
GO:0005815	GO:0005815	microtubule organizing center	13.9655991479422	9.14440641028794
GO:0005838	GO:0005838	proteasome regulatory particle	12.6172384700676	8.56762889652291
GO:0022624	GO:0022624	proteasome accessory complex	12.6172384700676	8.56762889652291
GO:0000152	GO:0000152	nuclear ubiquitin ligase complex	16.5973852869098	9.28955571838775
GO:0005813	GO:0005813	centrosome	14.2062414218971	9.17114444072738
GO:0005876	GO:0005876	spindle microtubule	13.9503202734054	8.57908805242553
GO:0005798	GO:0005798	Golgi-associated vesicle	14.9319879623962	9.92744873030006
GO:0030117	GO:0030117	membrane coat	14.8212161220042	9.15204584755635
GO:0030118	GO:0030118	clathrin coat	14.7448217493201	8.10926266041825
GO:0030119	GO:0030119	AP-type membrane coat adaptor complex	14.9167090878593	8.10926266041825
GO:0030120	GO:0030120	vesicle coat	14.3170132622891	9.36976980970606
GO:0030125	GO:0030125	clathrin vesicle coat	14.3170132622891	8.7013190487201
GO:0030131	GO:0030131	clathrin adaptor complex	14.7448217493201	7.52866542801902
GO:0030136	GO:0030136	clathrin-coated vesicle	14.6455090648308	8.30406831076273
GO:0030660	GO:0030660	Golgi-associated vesicle membrane	14.9319879623962	9.92744873030006
GO:0030665	GO:0030665	clathrin-coated vesicle membrane	14.3170132622891	8.7013190487201
GO:0048475	GO:0048475	coated membrane	14.8212161220042	9.15204584755635
GO:0099023	GO:0099023	vesicle tethering complex	14.500359756731	9.76320082902923
GO:0009522	GO:0009522	photosystem I	9.14058669165373	6.52407942722297
GO:0036452	GO:0036452	ESCRT complex	15.913655651387	12.5561229719204
GO:0000323	GO:0000323	lytic vacuole	13.831908995745	7.97939222685526
GO:0101031	GO:0101031	protein folding chaperone complex	12.1474130780604	8.2811499989575
GO:0032045	GO:0032045	guanyl-nucleotide exchange factor complex	13.6905794062794	8.59054720832814
GO:0000407	GO:0000407	phagophore assembly site	13.6562019385715	6.99390481923025
GO:0071014	GO:0071014	post-mRNA release spliceosomal complex	13.7822526535003	10.7486882366542
GO:0005881	GO:0005881	cytoplasmic microtubule	12.7967652458753	8.29642887349432
GO:0005764	GO:0005764	lysosome	13.831908995745	8.65930214374384
GO:0098852	GO:0098852	lytic vacuole membrane	13.014489208025	7.63179783114257
GO:0030137	GO:0030137	COPI-coated vesicle	14.9052499319567	9.85105435761595
GO:0030663	GO:0030663	COPI-coated vesicle membrane	14.9052499319567	9.85105435761595
GO:0005938	GO:0005938	cell cortex	15.3139598258167	9.66770786317409
GO:0071013	GO:0071013	catalytic step 2 spliceosome	13.8357287143792	10.1107952247419
GO:0005802	GO:0005802	trans-Golgi network	15.5698809743085	8.65166270647543
GO:0005795	GO:0005795	Golgi stack	15.4934866016244	10.6111783658228
GO:0005905	GO:0005905	clathrin-coated pit	14.3170132622891	7.39879499445603
GO:0030132	GO:0030132	clathrin coat of coated pit	14.1871428287261	7.65089642431359
GO:0030139	GO:0030139	endocytic vesicle	14.3170132622891	7.39879499445603
GO:0005765	GO:0005765	lysosomal membrane	13.014489208025	7.63179783114257
GO:0000922	GO:0000922	spindle pole	14.3628498858996	8.51415283564403
GO:0005801	GO:0005801	cis-Golgi network	15.2719429208405	9.89307126259221
GO:0009535	GO:0009535	chloroplast thylakoid membrane	6.1955836246813	4.09473837586828
GO:0009506	GO:0009506	plasmodesma	20.3384177172506	12.0595595494736
GO:0010287	GO:0010287	plastoglobule	8.0710654740762	4.97327366173555
GO:0019773	GO:0019773	proteasome core complex, alpha-subunit complex	12.2276271693787	8.59054720832814
GO:0031201	GO:0031201	SNARE complex	15.7990640923608	11.4782544957875
GO:0000932	GO:0000932	P-body	13.7478751857925	7.98321194548947
GO:0008541	GO:0008541	proteasome regulatory particle, lid subcomplex	12.177970827134	8.17801759583395
GO:0071011	GO:0071011	precatalytic spliceosome	13.3391652919325	8.23149365671283
GO:0005680	GO:0005680	anaphase-promoting complex	16.5973852869098	9.28955571838775
GO:0008540	GO:0008540	proteasome regulatory particle, base subcomplex	13.1061624552459	8.56762889652291
GO:0034098	GO:0034098	VCP-NPL4-UFD1 AAA ATPase complex	12.5064666296757	6.60429351854129
GO:0009538	GO:0009538	photosystem I reaction center	9.14058669165373	6.52407942722297
GO:0000974	GO:0000974	Prp19 complex	13.8853850566239	10.7181304875806
GO:0005832	GO:0005832	chaperonin-containing T-complex	12.1474130780604	8.2811499989575
GO:0000815	GO:0000815	ESCRT III complex	15.5316837879664	10.6417361148965
GO:0005771	GO:0005771	multivesicular body	15.7761457805556	10.6417361148965
GO:0030126	GO:0030126	COPI vesicle coat	14.9052499319567	9.85105435761595
GO:0000145	GO:0000145	exocyst	15.1267936127407	9.20552190843523
GO:0071007	GO:0071007	U2-type catalytic step 2 spliceosome	14.9434471182988	10.7181304875806
GO:0010494	GO:0010494	cytoplasmic stress granule	12.7203708731912	7.27656399816146
GO:0030127	GO:0030127	COPII vesicle coat	13.4766751627639	9.36976980970606
GO:0032993	GO:0032993	protein-DNA complex	8.98397822765131	13.2627709192484
