## Supplementary material for "Photoperiodic Plasticity of Transcriptomic and Photosynthetic Rhythms in the Liverwort *Marchantia polymorpha*": Sup. Table S10

x
map00564
map01100
map04144
map03010
map03040
map03015
map00906
map04146
map00510
map04141
map00500
map00071
map04016
map04075
map00940
map00010
map00030
map01200
map00280
map00640
map01210
map04626
map04145
map04148
map03008
map03083
map00440
map03018
map04120
map00250
map00470
map00900
map00514
map03013
map00600
map00220
map00630
map01230
map00590
map00604
map00563
map00270
map03420
map00195
map00650
map00300
map00310
map01212
map00592
map00240
map03020
map00410
map04136
map00710
map00350
map00950
map00965
map00020
map00330
map00196
map00770
map00920
map00061
map03050
map03022
map04130
map00780
map04814
map00511
map00531
map00513
map00100
map03250
