## Supplementary material for "Photoperiodic Plasticity of Transcriptomic and Photosynthetic Rhythms in the Liverwort *Marchantia polymorpha*": Sup. Table S11

x
map00565
map01100
map01110
map04144
map00620
map03010
map03040
map01240
map03015
map00510
map04141
map00500
map00970
map04016
map04075
map00940
map00030
map01200
map01210
map00040
map04626
map04145
map04148
map03008
map01232
map03083
map00440
map03018
map04120
map00250
map00470
map00900
map00514
map03013
map00600
map00220
map00630
map01230
map03060
map00270
map03420
map00760
map00195
map00460
map00300
map01212
map00592
map00730
map00240
map03020
map00410
map00260
map04136
map00710
map03440
map00965
map00020
map00196
map00770
map00061
map03050
map03022
map04130
map04814
map00511
map00790
map00513
map00100
map03250
