## Supplementary material for "Photoperiodic Plasticity of Transcriptomic and Photosynthetic Rhythms in the Liverwort *Marchantia polymorpha*": Sup. Table S12

x
map01100
map04144
map03010
map03040
map03015
map00906
map04141
map00500
map00940
map00010
map00030
map01200
map03018
map04120
map03013
map00600
map00630
map00195
map04136
map00710
map00196
map03050
map04130
map00513
map03250
