## Supplementary material for "Photoperiodic Plasticity of Transcriptomic and Photosynthetic Rhythms in the Liverwort *Marchantia polymorpha*": Sup. Table S14

kegg	description	ld_phase	sd_phase
map01100	map01100	Metabolic pathways	12.697452561386	8.01758941319732
map04144	map04144	Endocytosis	14.5156386312678	9.35067121653503
map03010	map03010	Ribosome	3.99160597274473	18.5645403835256
map03040	map03040	Spliceosome	13.1901962651985	8.55235002198609
map03015	map03015	mRNA surveillance pathway	14.0419935206263	8.83118948228309
map04141	map04141	Protein processing in endoplasmic reticulum	13.9121230870633	8.27733028032329
map04016	map04016	MAPK signaling pathway - plant	18.1596502082998	9.96182619800791
map04075	map04075	Plant hormone signal transduction	17.6936445349267	9.24371909477728
map00940	map00940	Phenylpropanoid biosynthesis	21.732996990599	11.6348629597899
map04626	map04626	Plant-pathogen interaction	17.0633909602828	10.2406656583049
map03018	map03018	RNA degradation	13.1023427366117	7.87625982373172
map04120	map04120	Ubiquitin mediated proteolysis	15.2757626394747	8.84646835681991
map00514	map00514	Other types of O-glycan biosynthesis	12.9839314589514	8.02140913183153
map03013	map03013	Nucleocytoplasmic transport	14.110748456042	8.2811499989575
map00600	map00600	Sphingolipid metabolism	16.6814190968623	13.2665906378826
map00220	map00220	Arginine biosynthesis	17.9572051206869	13.9465005547712
map00195	map00195	Photosynthesis	6.18030475014448	4.60276095421761
map00592	map00592	alpha-Linolenic acid metabolism	15.5584218184059	8.4874148052046
map00410	map00410	beta-Alanine metabolism	13.2207540142721	8.13218097222349
map04136	map04136	Autophagy - other	14.9931034605435	8.52561199154665
map00710	map00710	Carbon fixation by Calvin cycle	3.4537895890486	21.8353654499957
map00196	map00196	Photosynthesis - antenna proteins	8.33462605983637	6.1230089706314
map03050	map03050	Proteasome	12.3383990097706	9.03363456989598
map04130	map04130	SNARE interactions in vesicular transport	16.6737796595939	11.9328010132579
map04814	map04814	Motor proteins	14.3093738250207	9.36595009107186
map00513	map00513	Various types of N-glycan biosynthesis	16.3185458266128	12.6325173446045
